# The X-linked splicing regulator MBNL3 has been co-opted to restrict placental growth in eutherians

**DOI:** 10.1101/2021.09.08.459166

**Authors:** Thomas Spruce, Mireya Plass, André Gohr, Debashish Ray, María Martínez de Lagrán, Gregor Rot, Ana Nóvoa, Demian Burguera, Jon Permanyer, Marta Miret, Hong Zheng, Maurice S. Swanson, Quaid Morris, Moises Mallo, Mara Dierssen, Timothy R. Hughes, Barbara Pernaute, Manuel Irimia

**Author notes:** Corresponding authors. **Thomas Spruce**, Centre for Genomic Regulation, Dr. Aiguader, 88, 08003 Barcelona, Spain, **Barbara Pernaute**, Centre for Genomic Regulation, Dr. Aiguader, 88, 08003 Barcelona, Spain, **Manuel Irimia**, Centre for Genomic Regulation, Dr. Aiguader, 88, 08003 Barcelona, Spain.

## Abstract

The eutherian placenta is a major site for parental genetic conflict. Here, we identify the X-linked *Mbnl3* gene as a novel player in this dispute. *Mbnl3* belongs to an RNA binding protein family whose members regulate alternative splicing and other aspects of RNA metabolism in association with cellular differentiation. We find that, in eutherians, *Mbnl3* has become specifically expressed in placenta and has undergone accelerated sequence evolution leading to changes in its RNA binding specificities. Although its molecular roles are partly redundant with those of *Mbnl2, Mbnl3* has also acquired novel biological functions. In particular, whereas *Mbnl2*;*Mbnl3* double knockout mice display severe placental maturation defects leading to strong histological and functional abnormalities, *Mbnl3* knockout alone results in increased placental growth and favors placental and fetal resource allocation during limiting conditions.
