## Supplementary Tables for "The X-linked splicing regulator MBNL3 has been co-opted to restrict placental growth in eutherians": Supplementary_Table2.xlsx

### Sheet: Placenta vs Tissues
GENE	NAME	log2FC(Placenta/Others)	log10(TPM_Placenta)
ENSMUSG00000036109	Mbnl3	3.82	1.76148
ENSMUSG00000028382	Ptbp3	0.95	1.87933
ENSMUSG00000026970	Rbms1	0.89	1.75343
ENSMUSG00000040043	Rbms2	0.88	1.69854
ENSMUSG00000070780	Rbm47	0.69	1.40381
ENSMUSG00000040767	Snrnp25	0.65	1.79057
ENSMUSG00000020018	Snrpf	0.55	2.51168
ENSMUSG00000059278	Lsmd1	0.53	1.95492
ENSMUSG00000022139	Mbnl2	0.46	1.76118
ENSMUSG00000084128	Esrp2	0.46	1.2982
ENSMUSG00000061613	U2af1	0.41	2.28037
ENSMUSG00000002524	Puf60	0.29	2.26947
ENSMUSG00000033931	Rbm34	0.25	1.19451
ENSMUSG00000034192	Lsm3	0.23	1.94596
ENSMUSG00000024369	Rdbp	0.2	1.71315
ENSMUSG00000037296	Lsm1	0.2	1.25212
ENSMUSG00000021546	Hnrnpk	0.14	2.58913
ENSMUSG00000039449	Prpf18	0.14	1.41296
ENSMUSG00000028409	Smu1	0.11	1.99528
ENSMUSG00000038722	Bud31	0.1	2.08164
ENSMUSG00000050188	Lsm10	0.1	1.55011
ENSMUSG00000027404	Snrpb	0.05	2.36006
ENSMUSG00000007050	Lsm2	0.04	1.8264
ENSMUSG00000024097	Srsf7	0.03	2.09191
ENSMUSG00000094936	Rbm4	0.01	1.27161
ENSMUSG00000026843	Fubp3	-0.03	1.42472
ENSMUSG00000042396	Rbm7	-0.03	1.70518
ENSMUSG00000091625	Lsm5	-0.04	1.85528
ENSMUSG00000024095	Hnrpll	-0.06	1.56726
ENSMUSG00000040028	Elavl1	-0.06	1.43743
ENSMUSG00000071172	Srsf3	-0.06	1.8206
ENSMUSG00000024217	Snrpc	-0.07	1.991
ENSMUSG00000055436	Srsf11	-0.07	1.91471
ENSMUSG00000002455	Prpf6	-0.08	1.65331
ENSMUSG00000044155	Naa38	-0.09	1.74827
ENSMUSG00000033228	Scaf11	-0.1	1.49568
ENSMUSG00000035215	Lsm7	-0.1	2.1817
ENSMUSG00000024735	Prpf19	-0.11	2.05266
ENSMUSG00000005687	Bcas2	-0.13	1.92521
ENSMUSG00000022858	Tra2b	-0.13	1.90966
ENSMUSG00000090553	Snrpe	-0.13	2.39768
ENSMUSG00000002477	Snrpd1	-0.14	2.13344
ENSMUSG00000029538	Srsf9	-0.14	1.86882
ENSMUSG00000031683	Lsm6	-0.14	1.42911
ENSMUSG00000028902	Sf3a3	-0.15	1.78125
ENSMUSG00000004980	Hnrnpa2b1	-0.17	2.62908
ENSMUSG00000034681	Rnps1	-0.17	2.11501
ENSMUSG00000060373	Hnrnpc	-0.19	2.21237
ENSMUSG00000027620	Rbm39	-0.2	2.08483
ENSMUSG00000015748	Prpf3	-0.22	1.34889
ENSMUSG00000030512	Snrpa1	-0.24	1.77327
ENSMUSG00000034120	Srsf2	-0.24	2.44968
ENSMUSG00000029817	Tra2a	-0.25	1.65944
ENSMUSG00000042079	Hnrnpf	-0.26	2.49963
ENSMUSG00000015165	Hnrnpl	-0.28	2.10911
ENSMUSG00000032621	Srek1	-0.29	1.46746
ENSMUSG00000018541	Cwc25	-0.3	1.07482
ENSMUSG00000068856	Sf3b4	-0.3	1.73568
ENSMUSG00000006456	Rbm14	-0.31	1.4615
ENSMUSG00000066148	Prpf4	-0.31	1.0892
ENSMUSG00000027593	Raly	-0.32	2.12218
ENSMUSG00000036733	Rbm42	-0.32	1.73288
ENSMUSG00000059208	Hnrnpm	-0.32	2.03242
ENSMUSG00000009079	Ewsr1	-0.33	2.05706
ENSMUSG00000021431	Snrnp48	-0.33	1.2492
ENSMUSG00000033732	Sf3b3	-0.33	1.72387
ENSMUSG00000001158	Snrnp27	-0.34	1.78993
ENSMUSG00000051695	Pcbp1	-0.34	2.26715
ENSMUSG00000028676	Srsf10	-0.35	1.60282
ENSMUSG00000030795	Fus	-0.35	1.9598
ENSMUSG00000030435	U2af2	-0.36	2.06952
ENSMUSG00000031586	Rbpms	-0.36	1.50106
ENSMUSG00000040383	Aqr	-0.36	1.33846
ENSMUSG00000014329	Bicc1	-0.37	0.891537
ENSMUSG00000050213	Snip1	-0.37	1.19424
ENSMUSG00000048109	Rbm15	-0.41	1.0026
ENSMUSG00000016921	Srsf6	-0.42	1.96393
ENSMUSG00000029594	Rbm19	-0.42	0.974051
ENSMUSG00000046201	Scaf8	-0.42	1.31345
ENSMUSG00000028821	Syf2	-0.43	1.83123
ENSMUSG00000021134	Srsf5	-0.44	2.39969
ENSMUSG00000066037	Hnrnpr	-0.44	0.882525
ENSMUSG00000003660	Snrnp200	-0.47	1.56703
ENSMUSG00000007850	Hnrnph1	-0.47	2.29429
ENSMUSG00000055531	Cpsf6	-0.48	1.35295
ENSMUSG00000028609	Magoh	-0.49	2.13255
ENSMUSG00000032407	U2surp	-0.49	1.49178
ENSMUSG00000000568	Hnrnpd	-0.5	1.46657
ENSMUSG00000006498	Ptbp1	-0.5	2.1295
ENSMUSG00000020358	Hnrnpab	-0.5	2.32185
ENSMUSG00000025982	Sf3b1	-0.52	1.89476
ENSMUSG00000061028	Clasrp	-0.52	1.39235
ENSMUSG00000031060	Rbm10	-0.53	1.45864
ENSMUSG00000046434	Hnrnpa1	-0.53	2.57723
ENSMUSG00000025024	Smndc1	-0.54	1.42439
ENSMUSG00000027510	Rbm38	-0.54	1.81981
ENSMUSG00000032580	Rbm5	-0.54	1.67265
ENSMUSG00000063800	Prpf38a	-0.54	1.59988
ENSMUSG00000021413	Prpf4b	-0.55	1.42602
ENSMUSG00000031167	Rbm3	-0.56	2.31675
ENSMUSG00000032077	Bud13	-0.56	1.00475
ENSMUSG00000032582	Rbm6	-0.58	1.38453
ENSMUSG00000061136	Prpf40a	-0.58	1.33486
ENSMUSG00000020180	Snrpd3	-0.6	1.47567
ENSMUSG00000008333	Snrpb2	-0.61	1.46997
ENSMUSG00000045427	Hnrnph2	-0.61	1.61962
ENSMUSG00000020850	Prpf8	-0.62	1.76634
ENSMUSG00000026889	Rbm18	-0.63	1.48911
ENSMUSG00000028034	Fubp1	-0.63	1.46359
ENSMUSG00000039148	Sart1	-0.63	1.17754
ENSMUSG00000024188	Luc7l	-0.64	1.52088
ENSMUSG00000018974	Sart3	-0.66	1.20303
ENSMUSG00000004096	Cwc15	-0.67	1.91062
ENSMUSG00000028911	Srsf4	-0.68	1.57807
ENSMUSG00000033565	Rbfox2	-0.69	1.28758
ENSMUSG00000089824	Rbm12	-0.71	0.849419
ENSMUSG00000028484	Psip1	-0.72	1.70986
ENSMUSG00000038406	Scaf1	-0.72	1.38846
ENSMUSG00000063511	Snrnp70	-0.72	2.12084
ENSMUSG00000010608	Rbm25	-0.78	1.68052
ENSMUSG00000044221	Grsf1	-0.78	1.59173
ENSMUSG00000027981	Rnpc3	-0.79	1.00945
ENSMUSG00000033760	Rbm4b	-0.8	1.11561
ENSMUSG00000007836	Hnrnpa0	-0.81	1.81278
ENSMUSG00000037197	Rbm17	-0.81	1.79484
ENSMUSG00000071337	Tia1	-0.81	1.14145
ENSMUSG00000024853	Sf3b2	-0.82	1.83544
ENSMUSG00000029439	Sfswap	-0.82	1.30792
ENSMUSG00000031107	Rbmx2	-0.82	0.873902
ENSMUSG00000040728	Esrp1	-0.82	1.17435
ENSMUSG00000032387	Rbpms2	-0.84	1.51772
ENSMUSG00000034820	Cpsf7	-0.84	1.33163
ENSMUSG00000020211	Sf3a2	-0.85	1.42959
ENSMUSG00000028790	Khdrbs1	-0.85	1.49734
ENSMUSG00000030846	Tial1	-0.85	1.23502
ENSMUSG00000022983	Scaf4	-0.86	1.20058
ENSMUSG00000039218	Srrm2	-0.91	1.88564
ENSMUSG00000042369	Rbm45	-0.93	1.10857
ENSMUSG00000037608	Bclaf1	-0.95	1.66755
ENSMUSG00000027881	Prpf38b	-0.96	1.62747
ENSMUSG00000029701	Rbm28	-0.97	1.15746
ENSMUSG00000004865	Srpk1	-0.98	1.51348
ENSMUSG00000010205	Raver1	-0.98	1.45561
ENSMUSG00000026667	Uhmk1	-0.99	1.26505
ENSMUSG00000002129	Sf3a1	-1.02	1.22763
ENSMUSG00000020069	Hnrnph3	-1.02	1.35507
ENSMUSG00000028809	Srrm1	-1.02	1.62449
ENSMUSG00000007670	Khsrp	-1.03	1.5001
ENSMUSG00000020409	Slu7	-1.03	1.16465
ENSMUSG00000028820	Sfpq	-1.03	1.79858
ENSMUSG00000056851	Pcbp2	-1.07	2.17519
ENSMUSG00000024604	Rbm22	-1.12	1.32387
ENSMUSG00000020863	Luc7l3	-1.13	1.53135
ENSMUSG00000028248	Sfrs18	-1.14	1.4138
ENSMUSG00000040459	Arglu1	-1.2	1.3516
ENSMUSG00000022119	Rbm26	-1.22	1.09237
ENSMUSG00000024491	Rbm27	-1.26	0.968016
ENSMUSG00000040725	Hnrnpul1	-1.28	1.50987
ENSMUSG00000023007	Prpf40b	-1.52	0.834421
ENSMUSG00000022332	Khdrbs3	-1.63	0.893762
ENSMUSG00000027763	Mbnl1	-1.63	1.28758
ENSMUSG00000062078	Qk	-1.63	1.13799
ENSMUSG00000028134	Ptbp2	-1.69	0.91169
ENSMUSG00000062604	Srpk2	-1.97	0.936011
ENSMUSG00000023495	Pcbp4	-2.12	1.26198
ENSMUSG00000069769	Msi2	-2.13	0.85248
ENSMUSG00000001120	Pcbp3	-2.75	0.720986

### Sheet: TE vs ICM
GeneID	Name	TE	ICM	log2FC(TE/ICM)
ENSMUSG00000036109	Mbnl3	84.75	0.99	6.41
ENSMUSG00000026970	Rbms1	16.37	2.39	2.77
ENSMUSG00000022139	Mbnl2	11.03	2.66	2.05
ENSMUSG00000040728	Esrp1	26.67	10.33	1.37
ENSMUSG00000084128	Esrp2	44.51	17.37	1.36
ENSMUSG00000031107	Rbmx2	20.93	10.96	0.93
ENSMUSG00000031586	Rbpms	59.56	34.2	0.8
ENSMUSG00000070780	Rbm47	130.67	81.61	0.68
ENSMUSG00000042369	Rbm45	12.69	8.73	0.54
ENSMUSG00000046201	Scaf8	17.95	12.49	0.52
ENSMUSG00000026889	Rbm18	32.06	23.42	0.45
ENSMUSG00000033228	Scaf11	32.07	24	0.42
ENSMUSG00000026843	Fubp3	67.08	50.88	0.4
ENSMUSG00000018974	Sart3	14.1	10.74	0.39
ENSMUSG00000029439	Sfswap	11.39	9.09	0.33
ENSMUSG00000061136	Prpf40a	61.33	49.62	0.31
ENSMUSG00000063800	Prpf38a	104.21	91.16	0.19
ENSMUSG00000004865	Srpk1	106.75	94.69	0.17
ENSMUSG00000033732	Sf3b3	73.63	65.81	0.16
ENSMUSG00000016921	Srsf6	80.59	72.55	0.15
ENSMUSG00000031683	Lsm6	68.73	62.4	0.14
ENSMUSG00000028484	Psip1	24.82	23.03	0.11
ENSMUSG00000045427	Hnrnph2	90.43	84.74	0.09
ENSMUSG00000008333	Snrpb2	117	109.77	0.09
ENSMUSG00000006498	Ptbp1	219.65	209.22	0.07
ENSMUSG00000040028	Elavl1	36.95	35.36	0.06
ENSMUSG00000040459	Arglu1	111.09	106.61	0.06
ENSMUSG00000007836	Hnrnpa0	53.87	52.16	0.05
ENSMUSG00000032580	Rbm5	61.13	58.86	0.05
ENSMUSG00000028809	Srrm1	149.1	143.78	0.05
ENSMUSG00000044155	Lsm8	179.19	173.86	0.04
ENSMUSG00000020358	Hnrnpab	214.07	207.67	0.04
ENSMUSG00000034820	Cpsf7	22.7	22.25	0.03
ENSMUSG00000027620	Rbm39	137.98	135.36	0.03
ENSMUSG00000038722	Bud31	242.68	237.51	0.03
ENSMUSG00000091625	Lsm5	442.56	439.87	0.01
ENSMUSG00000028821	Syf2	120.99	120.65	0
ENSMUSG00000005687	Bcas2	275.46	278.93	-0.02
ENSMUSG00000015165	Hnrnpl	83.06	85.02	-0.03
ENSMUSG00000021546	Hnrnpk	664.39	679.87	-0.03
ENSMUSG00000030435	U2af2	22.53	23.28	-0.05
ENSMUSG00000071172	Srsf3	150.04	155.85	-0.05
ENSMUSG00000007850	Hnrnph1	169.45	175.58	-0.05
ENSMUSG00000028248	Pnisr	31.66	33.12	-0.07
ENSMUSG00000042079	Hnrnpf	801.02	842.78	-0.07
ENSMUSG00000027404	Snrpb	293.23	309.66	-0.08
ENSMUSG00000040725	Hnrnpul1	29.45	31.3	-0.09
ENSMUSG00000050188	Lsm10	70.68	74.99	-0.09
ENSMUSG00000004096	Cwc15	222.45	236.1	-0.09
ENSMUSG00000024604	Rbm22	63.22	67.97	-0.1
ENSMUSG00000018541	Cwc25	12.7	13.75	-0.11
ENSMUSG00000029701	Rbm28	33.58	36.29	-0.11
ENSMUSG00000020863	Luc7l3	51.18	55.42	-0.11
ENSMUSG00000002524	Puf60	136.1	146.68	-0.11
ENSMUSG00000034681	Rnps1	207.59	225.9	-0.12
ENSMUSG00000048109	Rbm15	22.43	24.57	-0.13
ENSMUSG00000021413	Prpf4b	35.25	38.63	-0.13
ENSMUSG00000028820	Sfpq	95.84	104.52	-0.13
ENSMUSG00000001158	Snrnp27	133.2	145.51	-0.13
ENSMUSG00000003660	Snrnp200	44.4	48.81	-0.14
ENSMUSG00000020850	Prpf8	69.16	76.19	-0.14
ENSMUSG00000039218	Srrm2	31.49	35.02	-0.15
ENSMUSG00000028409	Smu1	158.65	176.62	-0.15
ENSMUSG00000024853	Sf3b2	141.46	158.09	-0.16
ENSMUSG00000028382	Ptbp3	65.88	74.06	-0.17
ENSMUSG00000032077	Bud13	23.37	26.5	-0.18
ENSMUSG00000060373	Hnrnpc	451.88	516.63	-0.19
ENSMUSG00000024095	Hnrnpll	17.97	20.7	-0.2
ENSMUSG00000032582	Rbm6	36.58	42.06	-0.2
ENSMUSG00000034120	Srsf2	220.27	252.93	-0.2
ENSMUSG00000004980	Hnrnpa2b1	455.69	524.82	-0.2
ENSMUSG00000024491	Rbm27	16.11	18.58	-0.21
ENSMUSG00000025982	Sf3b1	119.08	137.39	-0.21
ENSMUSG00000039449	Prpf18	27.76	32.35	-0.22
ENSMUSG00000002129	Sf3a1	49.77	57.92	-0.22
ENSMUSG00000022858	Tra2b	145.04	168.91	-0.22
ENSMUSG00000009079	Ewsr1	17.25	20.27	-0.23
ENSMUSG00000028790	Khdrbs1	25.53	30.01	-0.23
ENSMUSG00000055436	Srsf11	59.17	69.22	-0.23
ENSMUSG00000042396	Rbm7	97.6	116.47	-0.25
ENSMUSG00000024097	Srsf7	314.83	375.15	-0.25
ENSMUSG00000029594	Rbm19	12.44	14.92	-0.26
ENSMUSG00000094936	Rbm4	22.73	27.21	-0.26
ENSMUSG00000051695	Pcbp1	235.23	281.17	-0.26
ENSMUSG00000034192	Lsm3	402.69	481.37	-0.26
ENSMUSG00000027593	Raly	13.59	16.38	-0.27
ENSMUSG00000040383	Aqr	23.59	28.43	-0.27
ENSMUSG00000055531	Cpsf6	23.76	28.58	-0.27
ENSMUSG00000007670	Khsrp	54.28	65.46	-0.27
ENSMUSG00000020018	Snrpf	245.43	300.05	-0.29
ENSMUSG00000031167	Rbm3	275.34	336.2	-0.29
ENSMUSG00000007050	Lsm2	69.87	86.1	-0.3
ENSMUSG00000061613	U2af1	105.8	130.36	-0.3
ENSMUSG00000059208	Hnrnpm	77.45	95.69	-0.31
ENSMUSG00000028676	Srsf10	45.24	56.43	-0.32
ENSMUSG00000056851	Pcbp2	208.61	259.93	-0.32
ENSMUSG00000068856	Sf3b4	44.01	55.15	-0.33
ENSMUSG00000059278	Naa38	220.58	277.63	-0.33
ENSMUSG00000035215	Lsm7	736.01	930.81	-0.34
ENSMUSG00000028902	Sf3a3	144.2	183.18	-0.35
ENSMUSG00000024217	Snrpc	224.53	287.08	-0.35
ENSMUSG00000021134	Srsf5	307.16	391.18	-0.35
ENSMUSG00000044221	Grsf1	51.37	66.09	-0.36
ENSMUSG00000002477	Snrpd1	449.45	576.4	-0.36
ENSMUSG00000032407	U2surp	86.86	114.87	-0.4
ENSMUSG00000050213	Snip1	14.73	19.62	-0.41
ENSMUSG00000031060	Rbm10	24.23	32.24	-0.41
ENSMUSG00000000568	Hnrnpd	28.68	38.13	-0.41
ENSMUSG00000024369	Nelfe	53.19	71.41	-0.42
ENSMUSG00000027881	Prpf38b	24.98	33.72	-0.43
ENSMUSG00000030846	Tial1	22.96	31.16	-0.44
ENSMUSG00000028034	Fubp1	29.02	39.33	-0.44
ENSMUSG00000002455	Prpf6	32.76	44.64	-0.45
ENSMUSG00000046434	Hnrnpa1	896.5	1227.09	-0.45
ENSMUSG00000090553	Snrpe	937.14	1283.93	-0.45
ENSMUSG00000030512	Snrpa1	144.78	198.78	-0.46
ENSMUSG00000028609	Magoh	309.85	433.94	-0.49
ENSMUSG00000037608	Bclaf1	113.45	160.67	-0.5
ENSMUSG00000062078	Qk	14.72	20.95	-0.51
ENSMUSG00000020180	Snrpd3	131.01	186.7	-0.51
ENSMUSG00000032621	Srek1	22.43	32.65	-0.54
ENSMUSG00000006456	Rbm14	23.2	33.85	-0.54
ENSMUSG00000024188	Luc7l	79.99	116.65	-0.54
ENSMUSG00000010205	Raver1	14.62	21.46	-0.55
ENSMUSG00000010608	Rbm25	96.51	141.59	-0.55
ENSMUSG00000015748	Prpf3	19.93	30.19	-0.6
ENSMUSG00000020069	Hnrnph3	23.68	36.38	-0.62
ENSMUSG00000036733	Rbm42	28.13	43.83	-0.64
ENSMUSG00000029817	Tra2a	45.71	72.22	-0.66
ENSMUSG00000040767	Snrnp25	83.56	132.44	-0.66
ENSMUSG00000037197	Rbm17	67.81	108.13	-0.67
ENSMUSG00000037296	Lsm1	13.59	21.84	-0.68
ENSMUSG00000033931	Rbm34	11.32	18.21	-0.69
ENSMUSG00000063511	Snrnp70	25.25	40.78	-0.69
ENSMUSG00000040043	Rbms2	15.01	24.31	-0.7
ENSMUSG00000022119	Rbm26	19.26	33.05	-0.78
ENSMUSG00000020409	Slu7	30.41	52.45	-0.79
ENSMUSG00000021431	Snrnp48	16.53	29.06	-0.81
ENSMUSG00000029538	Srsf9	43.84	76.87	-0.81
ENSMUSG00000066148	Prpf4	18.87	33.48	-0.83
ENSMUSG00000025024	Smndc1	29.94	55.31	-0.89
ENSMUSG00000032387	Rbpms2	42.93	149.65	-1.8

### Sheet: TS vs ESC and XEN
GeneID	Name	TS	ESC	XEN	log2FC(TS/av(ESC,XEN))
ENSMUSG00000043639	Rbm20	57.65	1.05	5.72	4.09
ENSMUSG00000027510	Rbm38	233.91	61.69	64.03	1.9
ENSMUSG00000026970	Rbms1	107.15	33.42	40.47	1.54
ENSMUSG00000022139	Mbnl2	78.75	19.14	47.86	1.23
ENSMUSG00000070780	Rbm47	21.71	13.57	11.64	0.78
ENSMUSG00000026889	Rbm18	54.84	28.21	35.58	0.78
ENSMUSG00000062604	Srpk2	35.14	26.75	14.65	0.76
ENSMUSG00000042396	Rbm7	91.63	48.88	67.81	0.65
ENSMUSG00000050188	Lsm10	53.44	25.66	44.38	0.61
ENSMUSG00000020409	Slu7	37.93	25.72	28.95	0.47
ENSMUSG00000046434	Hnrnpa1	1932.2	1475.6	1307.54	0.47
ENSMUSG00000020850	Prpf8	292.65	265.03	164.04	0.45
ENSMUSG00000020069	Hnrnph3	47.67	49.19	21.62	0.43
ENSMUSG00000028382	Ptbp3	57.71	32.94	54.5	0.4
ENSMUSG00000024095	Hnrnpll	85.38	65.66	65.2	0.38
ENSMUSG00000040728	Esrp1	18.03	27.94	0.12	0.36
ENSMUSG00000048109	Rbm15	20.53	18.93	13.14	0.36
ENSMUSG00000044221	Grsf1	102.72	79.49	80.53	0.36
ENSMUSG00000002455	Prpf6	116.25	90.06	94.49	0.33
ENSMUSG00000002129	Sf3a1	70.93	60.16	53.98	0.31
ENSMUSG00000039449	Prpf18	33.89	28	27.38	0.29
ENSMUSG00000032407	U2surp	107.14	102.4	72.96	0.29
ENSMUSG00000044155	Lsm8	171.91	109.96	171.36	0.29
ENSMUSG00000008333	Snrpb2	82.86	80.11	59.15	0.25
ENSMUSG00000018541	Cwc25	28.35	19.95	28.11	0.24
ENSMUSG00000033565	Rbfox2	35.1	38.67	22.38	0.2
ENSMUSG00000024604	Rbm22	67.61	54.28	63.94	0.19
ENSMUSG00000063800	Prpf38a	119.76	118.49	92.32	0.18
ENSMUSG00000032387	Rbpms2	135.25	215.16	23.34	0.18
ENSMUSG00000026667	Uhmk1	33.86	18.22	42.2	0.16
ENSMUSG00000040043	Rbms2	60.78	38.37	70.97	0.15
ENSMUSG00000032077	Bud13	29.41	28.92	24.51	0.14
ENSMUSG00000027593	Raly	330.02	322.02	275.41	0.14
ENSMUSG00000037197	Rbm17	216.16	207.1	187	0.13
ENSMUSG00000028034	Fubp1	92.45	89.08	81.83	0.11
ENSMUSG00000024491	Rbm27	29.94	33.33	22.8	0.09
ENSMUSG00000003660	Snrnp200	132.85	161.18	90.92	0.08
ENSMUSG00000028409	Smu1	161.74	164.78	141.57	0.08
ENSMUSG00000066037	Hnrnpr	11.19	11.36	10.15	0.06
ENSMUSG00000024369	Nelfe	69.02	81.64	50.8	0.06
ENSMUSG00000004096	Cwc15	159.75	151.04	162.6	0.03
ENSMUSG00000034681	Rnps1	314.2	293.48	320.6	0.03
ENSMUSG00000061136	Prpf40a	53.12	54.96	49.5	0.02
ENSMUSG00000028790	Khdrbs1	107.46	97.62	113.67	0.02
ENSMUSG00000046201	Scaf8	41.84	40.86	42.68	0
ENSMUSG00000025024	Smndc1	91.86	81.5	102.23	0
ENSMUSG00000028809	Srrm1	145.42	154.57	136	0
ENSMUSG00000024853	Sf3b2	251.21	219.36	287.84	-0.01
ENSMUSG00000004865	Srpk1	71.66	85.01	61.42	-0.03
ENSMUSG00000021546	Hnrnpk	664.06	666.26	687.75	-0.03
ENSMUSG00000029594	Rbm19	33.57	35.43	34.23	-0.05
ENSMUSG00000029538	Srsf9	115.46	106.15	133.59	-0.05
ENSMUSG00000030846	Tial1	31.94	37.57	29.16	-0.06
ENSMUSG00000030512	Snrpa1	162.04	188.2	153.11	-0.07
ENSMUSG00000094936	Rbm4	18.44	17.61	22.2	-0.11
ENSMUSG00000036733	Rbm42	75.8	71.11	93.57	-0.12
ENSMUSG00000028484	Psip1	95.01	151.58	55.08	-0.12
ENSMUSG00000090553	Snrpe	540.57	583.82	591.69	-0.12
ENSMUSG00000021413	Prpf4b	42.41	47.55	45.2	-0.13
ENSMUSG00000059278	Naa38	71.8	81.74	75.08	-0.13
ENSMUSG00000024188	Luc7l	64.8	85.77	57.38	-0.14
ENSMUSG00000033228	Scaf11	67.45	52.49	96.84	-0.15
ENSMUSG00000001158	Snrnp27	87.92	86.06	109.45	-0.15
ENSMUSG00000023495	Pcbp4	137.65	101.27	207.92	-0.17
ENSMUSG00000063511	Snrnp70	294.16	368.84	291.88	-0.17
ENSMUSG00000084128	Esrp2	14.96	7.34	26.74	-0.19
ENSMUSG00000022332	Khdrbs3	14.09	32.45	0.01	-0.2
ENSMUSG00000055531	Cpsf6	46.15	58.71	47.26	-0.2
ENSMUSG00000024217	Snrpc	166.75	183.77	199.38	-0.2
ENSMUSG00000032582	Rbm6	38.96	48.64	41.61	-0.21
ENSMUSG00000040028	Elavl1	52.71	53.82	67.88	-0.21
ENSMUSG00000023007	Prpf40b	16.82	22.57	16.7	-0.22
ENSMUSG00000039218	Srrm2	165.87	206.61	181.95	-0.23
ENSMUSG00000066148	Prpf4	26.75	35.37	27.72	-0.24
ENSMUSG00000028248	Pnisr	28.93	43.61	25.37	-0.25
ENSMUSG00000010608	Rbm25	110.64	134.03	128.34	-0.25
ENSMUSG00000032580	Rbm5	44.99	56.22	52.29	-0.27
ENSMUSG00000040725	Hnrnpul1	93.46	112.89	111.93	-0.27
ENSMUSG00000027620	Rbm39	157.77	194.1	186.8	-0.27
ENSMUSG00000050213	Snip1	25.18	30.13	30.84	-0.28
ENSMUSG00000038406	Scaf1	49.56	50.67	69.32	-0.28
ENSMUSG00000045427	Hnrnph2	69.29	81.95	87.56	-0.29
ENSMUSG00000068856	Sf3b4	107.95	128.38	135.94	-0.29
ENSMUSG00000056851	Pcbp2	482.05	731.63	451.05	-0.29
ENSMUSG00000040767	Snrnp25	53.96	81.56	51.25	-0.3
ENSMUSG00000029817	Tra2a	74.25	106.36	75.88	-0.3
ENSMUSG00000005687	Bcas2	145.37	227.02	133.06	-0.31
ENSMUSG00000032621	Srek1	29.45	34.92	38.75	-0.32
ENSMUSG00000091625	Lsm5	149.55	172.47	201.81	-0.32
ENSMUSG00000028609	Magoh	186.67	234.94	235.61	-0.33
ENSMUSG00000040383	Aqr	58.81	95.99	52.58	-0.34
ENSMUSG00000027404	Snrpb	310.22	351.62	431	-0.34
ENSMUSG00000018974	Sart3	38.15	50.67	46.96	-0.36
ENSMUSG00000060373	Hnrnpc	308.69	434.36	358.13	-0.36
ENSMUSG00000020863	Luc7l3	47.55	77.13	46.28	-0.38
ENSMUSG00000020180	Snrpd3	77.78	101.9	100.91	-0.38
ENSMUSG00000002477	Snrpd1	276.78	315.38	403.14	-0.38
ENSMUSG00000051695	Pcbp1	398.98	385.67	650.19	-0.38
ENSMUSG00000009079	Ewsr1	240.62	280.8	349.62	-0.39
ENSMUSG00000042079	Hnrnpf	848.46	925.59	1294.53	-0.39
ENSMUSG00000028821	Syf2	57.64	84.97	66.95	-0.4
ENSMUSG00000038722	Bud31	133.31	143.19	207.89	-0.4
ENSMUSG00000028911	Srsf4	54.56	79.24	66.06	-0.41
ENSMUSG00000002524	Puf60	146.79	195.42	195.75	-0.41
ENSMUSG00000021431	Snrnp48	30.37	43.59	37.46	-0.42
ENSMUSG00000026843	Fubp3	72.91	106.17	88.87	-0.42
ENSMUSG00000028902	Sf3a3	114.6	169.72	137.08	-0.42
ENSMUSG00000024735	Prpf19	209.78	244.29	318.85	-0.42
ENSMUSG00000089824	Rbm12	17.16	22.79	23.55	-0.43
ENSMUSG00000055436	Srsf11	89.12	127.11	113.05	-0.43
ENSMUSG00000010205	Raver1	65.17	80.94	97.12	-0.45
ENSMUSG00000007670	Khsrp	90.22	121.15	124.62	-0.45
ENSMUSG00000007836	Hnrnpa0	109.47	191.44	107.08	-0.45
ENSMUSG00000015165	Hnrnpl	229.16	372.07	253.15	-0.45
ENSMUSG00000020018	Snrpf	250.05	481.64	202.41	-0.45
ENSMUSG00000061613	U2af1	285.44	496.75	290.98	-0.46
ENSMUSG00000007050	Lsm2	96.27	143.97	123.25	-0.47
ENSMUSG00000022119	Rbm26	36.19	58.32	44.2	-0.5
ENSMUSG00000007850	Hnrnph1	243.1	409.98	279.06	-0.5
ENSMUSG00000029439	Sfswap	24.6	31.7	38.29	-0.51
ENSMUSG00000024097	Srsf7	134.47	212.32	171.59	-0.51
ENSMUSG00000033931	Rbm34	25.32	36.54	36.25	-0.52
ENSMUSG00000020211	Sf3a2	67.07	106.18	86.44	-0.52
ENSMUSG00000037608	Bclaf1	77.1	127.71	93.46	-0.52
ENSMUSG00000034192	Lsm3	146.95	203.56	216.56	-0.52
ENSMUSG00000025982	Sf3b1	108.06	157.59	154.81	-0.53
ENSMUSG00000030435	U2af2	214.99	306.89	321.25	-0.55
ENSMUSG00000006498	Ptbp1	316.29	460.29	465.65	-0.55
ENSMUSG00000022858	Tra2b	114.49	177.88	159.59	-0.56
ENSMUSG00000020358	Hnrnpab	439.84	647.87	648.06	-0.56
ENSMUSG00000061028	Clasrp	27.6	37.2	44.78	-0.57
ENSMUSG00000037296	Lsm1	20.42	24.49	36.39	-0.58
ENSMUSG00000027881	Prpf38b	51.16	74.74	78.56	-0.58
ENSMUSG00000031167	Rbm3	321.88	378.71	584.11	-0.58
ENSMUSG00000000568	Hnrnpd	56.1	95.38	77.77	-0.63
ENSMUSG00000029701	Rbm28	45.56	56.34	86.56	-0.65
ENSMUSG00000030795	Fus	143.25	283.73	166.94	-0.65
ENSMUSG00000004980	Hnrnpa2b1	800.07	989.34	1522.58	-0.65
ENSMUSG00000033732	Sf3b3	145.37	248.63	209.86	-0.66
ENSMUSG00000071337	Tia1	13.46	20.81	22.49	-0.69
ENSMUSG00000028676	Srsf10	55.7	98.36	84.28	-0.71
ENSMUSG00000062078	Qk	23.02	25.36	50.27	-0.72
ENSMUSG00000040459	Arglu1	34.8	66.06	48.86	-0.72
ENSMUSG00000015748	Prpf3	39.82	70.16	61.12	-0.72
ENSMUSG00000042369	Rbm45	21.02	41.73	28.03	-0.73
ENSMUSG00000035215	Lsm7	139.7	329.52	140.33	-0.75
ENSMUSG00000071172	Srsf3	71.06	164.13	76.19	-0.76
ENSMUSG00000022983	Scaf4	25.47	44.84	42.38	-0.78
ENSMUSG00000034820	Cpsf7	33.45	50.68	64.75	-0.79
ENSMUSG00000031060	Rbm10	33.72	58.56	58.05	-0.79
ENSMUSG00000059208	Hnrnpm	155.28	276.05	287.46	-0.86
ENSMUSG00000031586	Rbpms	58.64	100.27	119.13	-0.9
ENSMUSG00000039148	Sart1	26.72	41.89	58.67	-0.91
ENSMUSG00000034120	Srsf2	214.14	441.48	368.37	-0.92
ENSMUSG00000031107	Rbmx2	16.94	27.29	37.3	-0.93
ENSMUSG00000069769	Msi2	12.56	35.44	16.95	-1.06
ENSMUSG00000028820	Sfpq	123.55	286.36	237.86	-1.09
ENSMUSG00000021134	Srsf5	192.2	411.62	410.2	-1.1
ENSMUSG00000006456	Rbm14	30.63	72.58	68.75	-1.21
ENSMUSG00000016921	Srsf6	70.52	189.48	141.73	-1.23
ENSMUSG00000031683	Lsm6	24.42	54.04	67.28	-1.31
