## Supplementary Tables for "The X-linked splicing regulator MBNL3 has been co-opted to restrict placental growth in eutherians": Supplementary_Table3.xlsx

### Sheet: Supplementary Table 3
GENE	NAME	log2FC(Placenta/Others)	log10(TPM_Placenta)
ENSG00000076770	MBNL3	4.66	2.14032
ENSG00000153250	RBMS1	2.15	2.06752
ENSG00000076067	RBMS2	1.62	1.47202
ENSG00000163694	RBM47	1.51	1.702
ENSG00000103067	ESRP2	1.48	1.36773
ENSG00000110844	PRPF40B	1.31	1.37014
ENSG00000100650	SRSF5	0.77	2.30259
ENSG00000139793	MBNL2	0.77	1.65734
ENSG00000126461	SCAF1	0.67	1.53237
ENSG00000086589	RBM22	0.63	1.7209
ENSG00000104859	CLASRP	0.49	1.47654
ENSG00000003756	RBM5	0.39	1.867
ENSG00000131051	RBM39	0.32	2.15244
ENSG00000182872	RBM10	0.3	1.56514
ENSG00000239306	RBM14	0.28	1.58127
ENSG00000164548	TRA2A	0.25	1.75035
ENSG00000107164	FUBP3	0.24	1.56372
ENSG00000126254	RBM42	0.24	1.7026
ENSG00000152332	UHMK1	0.23	1.42878
ENSG00000177733	HNRNPA0	0.22	1.50065
ENSG00000144642	RBMS3	0.21	0.92737
ENSG00000104852	SNRNP70	0.19	2.15002
ENSG00000175467	SART1	0.17	1.51799
ENSG00000149532	CPSF7	0.15	1.61563
ENSG00000167978	SRRM2	0.13	2.08696
ENSG00000213079	SCAF8	0.11	1.43537
ENSG00000116350	SRSF4	0.1	1.82027
ENSG00000144028	SNRNP200	0.08	1.84979
ENSG00000011304	PTBP1	0.07	2.0182
ENSG00000134884	ARGLU1	0.05	1.63998
ENSG00000151923	TIAL1	0.04	1.55497
ENSG00000112739	PRPF4B	-0.01	1.34537
ENSG00000102317	RBM3	-0.02	2.27326
ENSG00000115524	SF3B1	-0.02	1.96506
ENSG00000117360	PRPF3	-0.03	1.53212
ENSG00000124193	SRSF6	-0.08	1.76358
ENSG00000139218	SCAF11	-0.08	1.36511
ENSG00000157110	RBPMS	-0.1	1.33826
ENSG00000184863	RBM33	-0.1	1.05461
ENSG00000112531	QK	-0.11	1.35411
ENSG00000139746	RBM26	-0.11	1.25139
ENSG00000119314	PTBP3	-0.12	1.19562
ENSG00000182944	EWSR1	-0.12	2.02971
ENSG00000004534	RBM6	-0.14	1.56644
ENSG00000126945	HNRNPH2	-0.14	1.7679
ENSG00000165119	HNRNPK	-0.15	2.39824
ENSG00000136527	TRA2B	-0.16	1.81003
ENSG00000163877	SNIP1	-0.18	0.910624
ENSG00000175324	LSM1	-0.19	1.47698
ENSG00000104897	SF3A2	-0.21	1.58433
ENSG00000063244	U2AF2	-0.22	1.78319
ENSG00000007392	LUC7L	-0.23	1.38614
ENSG00000124380	SNRNP27	-0.23	1.30081
ENSG00000162775	RBM15	-0.23	0.958086
ENSG00000161847	RAVER1	-0.24	1.29314
ENSG00000119446	RBM18	-0.26	0.981819
ENSG00000021776	AQR	-0.27	0.960946
ENSG00000117614	SYF2	-0.28	1.71609
ENSG00000125944	HNRNPR	-0.3	1.92018
ENSG00000088247	KHSRP	-0.31	1.73878
ENSG00000087365	SF3B2	-0.32	1.97557
ENSG00000169045	HNRNPH1	-0.32	2.03141
ENSG00000089682	RBM41	-0.33	0.726727
ENSG00000061936	SFSWAP	-0.34	1.2887
ENSG00000174231	PRPF8	-0.35	1.8341
ENSG00000156304	SCAF4	-0.36	1.14983
ENSG00000096063	SRPK1	-0.37	1.50037
ENSG00000099995	SF3A1	-0.37	1.47246
ENSG00000104824	HNRNPL	-0.38	2.02061
ENSG00000122692	SMU1	-0.38	1.09377
ENSG00000168066	SF1	-0.39	1.84578
ENSG00000116560	SFPQ	-0.4	1.95143
ENSG00000170860	LSM3	-0.4	1.17725
ENSG00000125970	RALY	-0.41	1.29798
ENSG00000136450	SRSF1	-0.41	1.94753
ENSG00000122965	RBM19	-0.42	0.998695
ENSG00000153944	MSI2	-0.42	1.22037
ENSG00000204356	RDBP	-0.42	1.5977
ENSG00000173933	RBM4	-0.43	1.77576
ENSG00000183011	LSMD1	-0.46	1.41514
ENSG00000029363	BCLAF1	-0.47	1.69249
ENSG00000101161	PRPF6	-0.48	1.62603
ENSG00000122566	HNRNPA2B1	-0.48	2.35311
ENSG00000164167	LSM6	-0.48	0.894316
ENSG00000119953	SMNDC1	-0.49	0.904716
ENSG00000165630	PRPF18	-0.5	1.25212
ENSG00000096746	HNRNPH3	-0.51	1.9266
ENSG00000091009	RBM27	-0.52	1.09237
ENSG00000133226	SRRM1	-0.52	1.53618
ENSG00000143368	SF3B4	-0.54	1.50934
ENSG00000143889	HNRPLL	-0.55	0.995196
ENSG00000092199	HNRNPC	-0.57	2.09061
ENSG00000137656	BUD13	-0.59	1.07335
ENSG00000111786	SRSF9	-0.6	1.94586
ENSG00000130332	LSM7	-0.6	1.81617
ENSG00000075856	SART3	-0.63	1.34203
ENSG00000116001	TIA1	-0.64	1.25816
ENSG00000179950	PUF60	-0.64	1.60703
ENSG00000099783	HNRNPM	-0.65	1.89998
ENSG00000116754	SRSF11	-0.65	1.73528
ENSG00000131876	SNRPA1	-0.65	1.54432
ENSG00000111605	CPSF6	-0.66	1.18554
ENSG00000153914	SREK1	-0.66	1.16227
ENSG00000160201	U2AF1	-0.68	1.66464
ENSG00000106245	BUD31	-0.69	1.60369
ENSG00000161547	SRSF2	-0.69	1.96147
ENSG00000110107	PRPF19	-0.7	1.64048
ENSG00000188529	SRSF10	-0.71	1.51772
ENSG00000189091	SF3B3	-0.71	1.26717
ENSG00000100320	RBFOX2	-0.72	1.32098
ENSG00000169813	HNRNPF	-0.73	1.94349
ENSG00000119707	RBM25	-0.74	1.38274
ENSG00000132424	SFRS18	-0.74	1.42716
ENSG00000104413	ESRP1	-0.75	1.32387
ENSG00000112081	SRSF3	-0.76	1.70629
ENSG00000163714	U2SURP	-0.76	1.22167
ENSG00000162613	FUBP1	-0.77	1.60853
ENSG00000173914	RBM4B	-0.77	1.10958
ENSG00000121774	KHDRBS1	-0.78	1.74343
ENSG00000089280	FUS	-0.79	1.67015
ENSG00000130520	LSM4	-0.79	1.50691
ENSG00000134748	PRPF38A	-0.79	1.16938
ENSG00000066044	ELAVL1	-0.8	1.14706
ENSG00000188739	RBM34	-0.8	1.26458
ENSG00000105323	HNRNPUL1	-0.82	1.7492
ENSG00000136875	PRPF4	-0.83	1.11661
ENSG00000125835	SNRPB	-0.85	1.98241
ENSG00000060688	SNRNP40	-0.87	1.32552
ENSG00000134186	PRPF38B	-0.87	1.2393
ENSG00000169564	PCBP1	-0.87	2.34827
ENSG00000100028	SNRPD3	-0.88	1.63205
ENSG00000138668	HNRNPD	-0.9	1.80318
ENSG00000149187	CELF1	-0.92	1.30535
ENSG00000164609	SLU7	-0.92	1.34967
ENSG00000115875	SRSF7	-0.93	1.64147
ENSG00000205937	RNPS1	-0.94	1.70825
ENSG00000204392	LSM2	-0.95	1.43775
ENSG00000125870	SNRPB2	-0.97	1.29907
ENSG00000132463	GRSF1	-0.97	1.11227
ENSG00000197111	PCBP2	-0.98	2.08714
ENSG00000162385	MAGOH	-1.02	1.63889
ENSG00000124562	SNRPC	-1.03	1.77276
ENSG00000150316	CWC15	-1.04	1.47319
ENSG00000181817	LSM10	-1.04	1.27091
ENSG00000135486	HNRNPA1	-1.07	1.64513
ENSG00000128534	NAA38	-1.08	1.10721
ENSG00000108848	LUC7L3	-1.12	1.34537
ENSG00000134453	RBM17	-1.19	1.43489
ENSG00000197451	HNRNPAB	-1.2	1.80079
ENSG00000196504	PRPF40A	-1.32	1.28217
ENSG00000164985	PSIP1	-1.34	0.89487
ENSG00000273559	CWC25	-1.34	1.11494
ENSG00000135250	SRPK2	-1.37	1.06108
ENSG00000185946	RNPC3	-1.38	0.838849
ENSG00000116752	BCAS2	-1.43	1.29929
ENSG00000183431	SF3A3	-1.52	1.37291
ENSG00000132819	RBM38	-1.69	1.00475
ENSG00000167088	SNRPD1	-1.72	0.92737
ENSG00000152601	MBNL1	-1.74	1.14333
ENSG00000182004	SNRPE	-1.85	1.5417
ENSG00000139343	SNRPF	-1.92	1.17114
ENSG00000106355	LSM5	-1.99	0.710117
ENSG00000090097	PCBP4	-3.06	0.818885
ENSG00000134597	RBMX2	-3.08	1.03302
