## Supplementary Tables for "The X-linked splicing regulator MBNL3 has been co-opted to restrict placental growth in eutherians": Supplementary_Table4.xlsx

### Sheet: Supplementary Table 4
GENE	NAME	log2FC(Placenta/Others)	log10(TPM_Placenta)
ENSBTAG00000014088	MBNL3	3.97	2.07416
ENSBTAG00000008577	GRSF1	3.48	2.63108
ENSBTAG00000002356	RBM47	3.47	2.31892
ENSBTAG00000030686	RAVER2	3.22	1.49513
ENSBTAG00000018313	MBNL2	2.28	2.15993
ENSBTAG00000005180	RBMS1	2.1	2.22804
ENSBTAG00000002181	KHDRBS3	2.03	2.05614
ENSBTAG00000016705	BCAS2	1.9	2.20208
ENSBTAG00000004406	MSI2	1.75	1.48202
ENSBTAG00000004564	MBNL1	1.73	2.04147
ENSBTAG00000011642	RBM27	1.72	1.80693
ENSBTAG00000044062	RBMS3	1.71	1.02284
ENSBTAG00000000955	RBM41	1.67	1.20656
ENSBTAG00000007802	BCLAF1	1.66	2.21455
ENSBTAG00000013627	HNRNPAB	1.61	2.66419
ENSBTAG00000016328	SFPQ	1.61	2.50729
ENSBTAG00000012694	UHMK1	1.56	1.59184
ENSBTAG00000013772	SRRM1	1.53	2.36515
ENSBTAG00000012555	RBM15	1.51	1.39863
ENSBTAG00000044015	RBM12	1.51	1.71975
ENSBTAG00000016852	SNIP1	1.48	1.58681
ENSBTAG00000015263	CPSF7	1.44	1.95516
ENSBTAG00000016750	PTBP3	1.44	1.7532
ENSBTAG00000015124	ARGLU1	1.42	2.56372
ENSBTAG00000002086	PRPF4B	1.28	2.00039
ENSBTAG00000002520	CELF1	1.28	1.858
ENSBTAG00000048151	PRPF40A	1.28	2.12018
ENSBTAG00000021755	HNRNPA1	1.26	0.80618
ENSBTAG00000045828	PTBP1	1.21	2.51112
ENSBTAG00000007323	CPSF6	1.2	1.9429
ENSBTAG00000013072	FUBP3	1.18	1.75105
ENSBTAG00000011593	QK	1.17	2.21714
ENSBTAG00000020125	RBFOX2	1.13	1.7767
ENSBTAG00000017177	RBM25	1.11	2.16605
ENSBTAG00000010627	SF3B3	1.1	2.08543
ENSBTAG00000001225	RBM14	1.07	1.97786
ENSBTAG00000031824	RBM19	1.07	1.41111
ENSBTAG00000009154	U2SURP	1.01	1.95578
ENSBTAG00000018855	SCAF4	0.9	1.6287
ENSBTAG00000002778	SF3B2	0.85	2.29345
ENSBTAG00000000423	RBM4B	0.84	1.8714
ENSBTAG00000017830	RBMS2	0.84	1.75997
ENSBTAG00000030366	RBM22	0.83	1.87529
ENSBTAG00000008105	RBM38	0.82	1.87005
ENSBTAG00000001810	SCAF11	0.81	1.67321
ENSBTAG00000012712	AQR	0.81	1.4133
ENSBTAG00000040006	SRSF3	0.81	2.52436
ENSBTAG00000000848	SNRNP200	0.8	2.03266
ENSBTAG00000008219	RBM7	0.8	1.72656
ENSBTAG00000031846	SART3	0.8	1.77793
ENSBTAG00000005757	FUS	0.78	2.56899
ENSBTAG00000009389	HNRNPH1	0.77	2.76764
ENSBTAG00000017755	EWSR1	0.75	2.39293
ENSBTAG00000020567	HNRPLL	0.74	1.51228
ENSBTAG00000025452	SF3A2	0.74	1.88497
ENSBTAG00000013309	SRSF4	0.73	2.15415
ENSBTAG00000002890	RBM10	0.72	2.01762
ENSBTAG00000016367	RBM18	0.72	1.7007
ENSBTAG00000013697	CLASRP	0.71	1.54876
ENSBTAG00000001697	TRA2B	0.69	2.42822
ENSBTAG00000017001	RBM28	0.69	1.2408
ENSBTAG00000016578	HNRNPR	0.66	2.14485
ENSBTAG00000011488	PRPF8	0.65	2.14832
ENSBTAG00000006330	RBM5	0.64	2.25394
ENSBTAG00000013593	SNRPA1	0.62	2.00771
ENSBTAG00000000551	SMNDC1	0.61	1.76403
ENSBTAG00000012683	SRRM2	0.61	2.43708
ENSBTAG00000014766	SRSF1	0.61	2.30942
ENSBTAG00000000439	SFSWAP	0.6	1.57646
ENSBTAG00000002720	PRPF38A	0.6	1.43632
ENSBTAG00000010243	RBM33	0.59	1.43648
ENSBTAG00000008457	SLU7	0.58	1.66708
ENSBTAG00000003949	RBM39	0.55	2.43112
ENSBTAG00000019182	TIA1	0.52	1.68006
ENSBTAG00000014891	SRSF7	0.51	2.37423
ENSBTAG00000006168	RBM45	0.5	1.71273
ENSBTAG00000013946	PRPF3	0.46	1.86694
ENSBTAG00000013952	HNRNPD	0.46	2.55175
ENSBTAG00000006328	RBM6	0.45	1.76559
ENSBTAG00000012622	TRA2A	0.44	2.21147
ENSBTAG00000019091	RNPC3	0.44	1.65772
ENSBTAG00000014366	PRPF19	0.42	1.97391
ENSBTAG00000015474	SRSF11	0.42	2.21593
ENSBTAG00000030775	PCBP3	0.41	0.815578
ENSBTAG00000016524	RALY	0.4	2.41118
ENSBTAG00000018258	SRSF2	0.38	2.25978
ENSBTAG00000007363	LSM3	0.37	2.07313
ENSBTAG00000016817	SNRNP40	0.37	1.7635
ENSBTAG00000017573	RBM26	0.33	1.5382
ENSBTAG00000019564	SMU1	0.31	1.80407
ENSBTAG00000021018	KHSRP	0.3	2.13411
ENSBTAG00000021262	SNRPD3	0.29	2.4665
ENSBTAG00000006612	SCAF1	0.28	1.53428
ENSBTAG00000008578	LSM4	0.24	1.90184
ENSBTAG00000019730	SFRS18	0.24	2.08001
ENSBTAG00000011645	U2AF1	0.22	2.13104
ENSBTAG00000012649	NAA38	0.22	1.82432
ENSBTAG00000001035	SF1	0.21	2.19407
ENSBTAG00000020757	PCBP2	0.21	2.69609
ENSBTAG00000003094	SART1	0.2	1.69574
ENSBTAG00000007499	HNRNPH2	0.2	1.74966
ENSBTAG00000016568	LUC7L	0.18	2.13434
ENSBTAG00000016855	BUD13	0.18	1.37767
ENSBTAG00000014316	HNRNPH3	0.13	1.99913
ENSBTAG00000011656	PRPF6	0.11	1.78447
ENSBTAG00000008915	SF3B1	0.1	2.21203
ENSBTAG00000020439	BUD31	0.07	2.06333
ENSBTAG00000001123	SNRNP48	0.05	1.58229
ENSBTAG00000007453	RDBP	0.05	1.8107
ENSBTAG00000001055	HNRNPL	0.04	2.21397
ENSBTAG00000002279	LUC7L3	0.02	2.15588
ENSBTAG00000012497	KHDRBS1	0.01	1.89867
ENSBTAG00000016929	HNRNPA0	0	1.81151
ENSBTAG00000004080	TIAL1	-0.01	1.86504
ENSBTAG00000031917	SCAF8	-0.03	1.62665
ENSBTAG00000002830	U2AF2	-0.07	2.13663
ENSBTAG00000025848	RBM3	-0.07	2.09177
ENSBTAG00000001612	LSM1	-0.08	1.53339
ENSBTAG00000003390	SF3A1	-0.08	1.97539
ENSBTAG00000001651	SYF2	-0.09	1.92319
ENSBTAG00000024096	LSM10	-0.09	1.19535
ENSBTAG00000004571	PRPF4	-0.1	1.61993
ENSBTAG00000016589	PRPF40B	-0.11	1.39637
ENSBTAG00000005634	LSM2	-0.12	1.63073
ENSBTAG00000007913	CWC15	-0.17	2.10626
ENSBTAG00000007872	PSIP1	-0.23	1.91793
ENSBTAG00000037493	PUF60	-0.23	1.9163
ENSBTAG00000011596	SRSF5	-0.26	2.20804
ENSBTAG00000000613	ELAVL1	-0.3	1.68024
ENSBTAG00000008985	PCBP1	-0.35	2.52639
ENSBTAG00000016838	SRPK1	-0.37	1.65205
ENSBTAG00000024549	SNRPC	-0.37	1.80523
ENSBTAG00000007299	SF3A3	-0.41	1.82847
ENSBTAG00000002175	SRPK2	-0.42	1.69784
ENSBTAG00000030591	CWC25	-0.5	1.2634
ENSBTAG00000037746	SNRNP27	-0.52	1.57299
ENSBTAG00000008527	SRSF6	-0.56	2.03197
ENSBTAG00000016271	SNRPF	-0.61	1.69099
ENSBTAG00000014060	LSM6	-0.63	1.7352
ENSBTAG00000014695	LSMD1	-0.65	1.3934
ENSBTAG00000017244	PRPF18	-0.66	1.34124
ENSBTAG00000010694	BICC1	-0.67	1.18583
ENSBTAG00000013440	RBM42	-0.67	1.80175
ENSBTAG00000027506	SNRPB2	-0.67	1.63969
ENSBTAG00000008937	CELF2	-0.75	1.25212
ENSBTAG00000018622	PCBP4	-0.78	1.42846
ENSBTAG00000008809	PTBP2	-0.83	0.988559
ENSBTAG00000019804	SNRNP25	-0.88	1.69845
ENSBTAG00000002332	LSM5	-0.96	1.16643
ENSBTAG00000004521	LSM7	-0.99	1.66351
ENSBTAG00000033727	RBPMS	-1.9	1.49248
ENSBTAG00000002332	LSM5	-1.27	0.967548
