## Supplementary Tables for "The X-linked splicing regulator MBNL3 has been co-opted to restrict placental growth in eutherians": Supplementary_Table5.xlsx

### Sheet: Supplementary Table 5
GENE	NAME	log2FC(Placenta/Others)	log10(TPM_Placenta)
ENSMODG00000005183	Esrp2	2.18	1.9769
ENSMODG00000019088	Grsf1	1.94	2.18887
ENSMODG00000001242	Raver2	1.86	1.37931
ENSMODG00000020854	Clasrp	1.23	1.29159
ENSMODG00000023381	Snrnp70	1.04	2.23111
ENSMODG00000001557	Rbm39	0.84	2.14183
ENSMODG00000005529	Arglu1	0.74	2.09398
ENSMODG00000007434	Lsmd1	0.7	2.54319
ENSMODG00000023396	Scaf1	0.66	1.30384
ENSMODG00000011052	Srsf4	0.57	1.63599
ENSMODG00000004024	Snrpd3	0.48	2.92943
ENSMODG00000000559	Srsf11	0.42	1.81445
ENSMODG00000029407	Sf1	0.4	1.90585
ENSMODG00000010640	Rbm10	0.36	1.56738
ENSMODG00000008566	Mbnl2	0.31	1.61162
ENSMODG00000009756	Prpf4b	0.29	1.52414
ENSMODG00000011362	Srsf5	0.26	2.52111
ENSMODG00000015044	Lsm4	0.26	2.23967
ENSMODG00000015125	Rbms3	0.25	1.19562
ENSMODG00000008402	Hnrnpk	0.17	2.52644
ENSMODG00000014781	Srsf1	0.12	1.96313
ENSMODG00000011790	Pcbp4	0.11	1.055
ENSMODG00000013957	Rbm42	0.11	1.76589
ENSMODG00000008592	Hnrnpul1	0.1	1.49402
ENSMODG00000012275	Sf3b1	0.1	2.1322
ENSMODG00000003107	Srsf6	0.05	1.91986
ENSMODG00000001889	Fus	0.03	2.25423
ENSMODG00000027673	Celf3	0.01	1.55303
ENSMODG00000021040	Scaf4	-0.06	1.19033
ENSMODG00000009047	Sart1	-0.08	1.66304
ENSMODG00000009436	Hnrnph2	-0.09	2.16456
ENSMODG00000013951	Syf2	-0.12	1.99348
ENSMODG00000009270	Sf3a1	-0.13	1.33925
ENSMODG00000002859	Sart3	-0.18	1.2878
ENSMODG00000010480	Prpf8	-0.19	1.47041
ENSMODG00000029158	U2af1	-0.2	1.15503
ENSMODG00000005041	Elavl1	-0.22	1.14145
ENSMODG00000014720	Hnrnpa0	-0.24	1.93646
ENSMODG00000020364	Cpsf7	-0.24	1.6721
ENSMODG00000008865	Tial1	-0.26	1.79858
ENSMODG00000012711	Luc7l3	-0.27	1.98132
ENSMODG00000015063	Rdbp	-0.28	1.88767
ENSMODG00000016533	Srrm2	-0.29	1.62624
ENSMODG00000009161	Puf60	-0.31	2.03969
ENSMODG00000016144	Hnrnpr	-0.33	1.78633
ENSMODG00000000603	Hnrnpa2b1	-0.35	2.83878
ENSMODG00000012301	Rbm5	-0.36	1.49094
ENSMODG00000000807	Tra2a	-0.37	1.44012
ENSMODG00000013418	Hnrnpl	-0.38	1.74084
ENSMODG00000003146	Srsf9	-0.41	2.16941
ENSMODG00000011515	Tia1	-0.46	1.84776
ENSMODG00000002350	Prpf38b	-0.48	1.70885
ENSMODG00000001952	Khsrp	-0.53	1.38274
ENSMODG00000017937	Sfpq	-0.53	1.89785
ENSMODG00000016644	Luc7l	-0.54	1.60735
ENSMODG00000004217	Hnrnpab	-0.55	2.02477
ENSMODG00000011407	Snrnp27	-0.57	2.31698
ENSMODG00000007268	Esrp1	-0.61	1.44793
ENSMODG00000017051	Prpf6	-0.61	1.67825
ENSMODG00000020804	Fubp1	-0.63	1.69099
ENSMODG00000012312	Rbm6	-0.67	1.10653
ENSMODG00000013020	Srsf10	-0.69	1.8799
ENSMODG00000028394	Snrpe	-0.69	1.92993
ENSMODG00000017283	Hnrnph3	-0.7	1.59095
ENSMODG00000013861	Srrm1	-0.71	1.82249
ENSMODG00000020338	Prpf19	-0.71	1.58354
ENSMODG00000001369	Aqr	-0.72	1.32346
ENSMODG00000009742	Rbm45	-0.72	1.15806
ENSMODG00000006820	Rbm25	-0.8	1.62263
ENSMODG00000006302	Ptbp1	-0.81	1.87151
ENSMODG00000017078	Snrnp40	-0.84	1.36116
ENSMODG00000005250	Rbms1	-0.86	1.70105
ENSMODG00000019688	Rbm18	-0.87	1.40071
ENSMODG00000013825	Bud13	-0.89	1.06521
ENSMODG00000001574	Rbm26	-0.9	1.29425
ENSMODG00000008091	Snrpf	-0.9	2.11281
ENSMODG00000019913	Celf1	-0.91	1.30211
ENSMODG00000007123	Cpsf6	-0.99	1.63589
ENSMODG00000013248	Tra2b	-1	1.99795
ENSMODG00000017778	Snip1	-1.01	1.03463
ENSMODG00000011898	Hnrnpd	-1.02	2.06213
ENSMODG00000015177	Lsm2	-1.03	2.06614
ENSMODG00000019006	Rbpms	-1.07	1.25696
ENSMODG00000003597	Rbm19	-1.11	0.904174
ENSMODG00000008475	Snrnp200	-1.11	1.26293
ENSMODG00000004681	Sf3a2	-1.12	1.21059
ENSMODG00000012105	Fubp3	-1.13	1.37858
ENSMODG00000007884	Rbm14	-1.18	1.15351
ENSMODG00000005584	Raver1	-1.19	1.22063
ENSMODG00000001122	Rbfox2	-1.2	1.56761
ENSMODG00000016609	Snrnp25	-1.2	1.41531
ENSMODG00000018115	Sfrs18	-1.2	1.82197
ENSMODG00000010542	Smndc1	-1.21	1.3294
ENSMODG00000016458	Rbm38	-1.23	1.45439
ENSMODG00000018282	Srsf12	-1.23	0.851258
ENSMODG00000005006	Rbm33	-1.25	0.82866
ENSMODG00000019665	Srek1	-1.26	1.12024
ENSMODG00000005502	Ptbp3	-1.29	1.50651
ENSMODG00000008301	Scaf8	-1.29	0.991226
ENSMODG00000002312	Rbm41	-1.31	0.781755
ENSMODG00000001329	Bud31	-1.36	2.36767
ENSMODG00000015581	Sfswap	-1.37	1.52879
ENSMODG00000010487	Rbpms2	-1.38	1.43008
ENSMODG00000013918	Rbm7	-1.39	1.37931
ENSMODG00000010182	Rbm27	-1.41	0.739572
ENSMODG00000014363	Sf3b3	-1.41	1.32428
ENSMODG00000013539	Srsf3	-1.45	2.2512
ENSMODG00000009996	Snrnp48	-1.47	1.22063
ENSMODG00000016648	Rbm17	-1.5	1.17026
ENSMODG00000007275	Lsm3	-1.51	1.32408
ENSMODG00000015151	Rbm28	-1.54	1.16524
ENSMODG00000008617	Hnrpll	-1.63	1.1726
ENSMODG00000018774	Prpf3	-1.65	1.26529
ENSMODG00000014790	Msi2	-1.68	1.04689
ENSMODG00000015891	Rnps1	-1.71	1.74834
ENSMODG00000021487	Snrpd1	-1.71	2.25878
ENSMODG00000002946	Rnpc3	-1.73	0.948902
ENSMODG00000018767	Sf3b4	-1.75	1.34537
ENSMODG00000012627	Cwc25	-1.76	1.3604
ENSMODG00000004211	Ptbp2	-1.79	0.964731
ENSMODG00000004179	Prpf40a	-1.85	1.35372
ENSMODG00000006434	Qk	-1.94	1.48244
ENSMODG00000008436	Rbm34	-2.15	1.00732
ENSMODG00000000526	Lsm6	-2.2	0.903633
ENSMODG00000000367	Bcas2	-2.28	1.60863
ENSMODG00000007968	Slu7	-2.29	1.26623
ENSMODG00000005392	Snrpb2	-2.37	1.61532
ENSMODG00000017361	Srpk2	-2.39	0.869232
ENSMODG00000015838	Mbnl1	-2.45	0.390935
ENSMODG00000023328	Lsm10	-2.5	1.17493
ENSMODG00000013274	Lsm5	-2.72	1.03941
ENSMODG00000015729	Naa38	-2.74	1.84361
ENSMODG00000000462	Magoh	-2.82	2.03447
ENSMODG00000012020	Snrpa1	-2.83	1.05231
ENSMODG00000014943	Psip1	-3.17	1.33925
ENSMODG00000013740	Srpk1	-3.74	0.928908
ENSMODG00000015304	Mbnl3	-4.83	0.064458
