## Supplementary Tables for "The X-linked splicing regulator MBNL3 has been co-opted to restrict placental growth in eutherians": Supplementary_Table6.xlsx

### Sheet: Legend
Each donor from Mbnl3 annotated in vast-tools is numbered, starting from 0. Only donors upstream of the competing acceptor are shown.
For each donor, the percent of total competing reads going from that donor to the reference acceptor and the read counts is shown.
For each donor, the coordinate on the X-chromosome is provided in the header (e.g. 3:132413583; donor 3, coordinate chrX:132413583)
The coordinates and donor numbers are depicted in Extended Data Fig. 2a-c for each species.
Color code as per Fig 2a:
Black: canonical long isoform using the first ATG-encoding exon.
Grey: ancestral TSS skipping the first ATG-encoding exon.
Red: eutherian specific TSS
Orange: rodent or primate specific TSS.

### Sheet: Mouse
SAMPLES	GROUP	0:51206425	0-counts	1:51205774	1-counts	2:51205708	2-counts	3:51205623	3-counts	4:51205562	4-counts	5:51204935	5-counts	6:51204675	6-counts	8:51164418	8-counts	11:51146392	11-counts	12:51146364	12-counts	13:51145928	13-counts	14:51144626	14-counts	15:51143577	15-counts	16:51143279	16-counts	17:51141620	17-counts	18:51140972	18-counts
Brown_Adipose	Adipose	0		0		0		0		33.33	1	0		0		66.67	2	0		0		0		0		0		0		0		0
FatPad_a	Adipose	0		2.12	11	0		0.39	2	1.16	6	0		0.77	4	3.28	17	83.98	435	0		0		0		0.19	1	7.92	41	0		0.19	1
FatPad_b	Adipose	0		31.58	6	0		5.26	1	0		0		15.79	3	26.32	5	21.05	4	0		0		0		0		0		0		0
White_Adipose	Adipose	0		0		0		0		3.57	1	0		3.57	1	7.14	2	75	21	0		0		0		3.57	1	7.14	2	0		0
Adrenal_a	Adrenal	0		100	2	0		0		0		0		0		0		0		0		0		0		0		0		0		0
Adrenal_c	Adrenal	0		0		0		0		0		0		25	1	75	3	0		0		0		0		0		0		0		0
Bladder_a	Bladder	0		8.62	5	0		0		0		0		3.45	2	60.34	35	27.59	16	0		0		0		0		0		0		0
Bladder_b	Bladder	0		8.62	5	0		0		0		0		3.45	2	60.34	35	27.59	16	0		0		0		0		0		0		0
Bladder_c	Bladder	0		11.76	4	5.88	2	0		8.82	3	0		8.82	3	50	17	14.71	5	0		0		0		0		0		0		0
Colon_a	Digestive_tract	0		35.42	17	0		2.08	1	2.08	1	0		20.83	10	39.58	19	0		0		0		0		0		0		0		0
Colon_b	Digestive_tract	0		0		0		0		15.38	2	0		30.77	4	53.85	7	0		0		0		0		0		0		0		0
Colon_c	Digestive_tract	0		32	16	0		2	1	8	4	0		20	10	38	19	0		0		0		0		0		0		0		0
Intestine_small_a	Digestive_tract	0		55	11	5	1	0		10	2	0		20	4	10	2	0		0		0		0		0		0		0		0
Intestine_small_b	Digestive_tract	0		11.54	3	0		0		3.85	1	0		11.54	3	73.08	19	0		0		0		0		0		0		0		0
Stomach_a	Digestive_tract	0		53.33	8	0		0		0		0		33.33	5	13.33	2	0		0		0		0		0		0		0		0
Stomach_b	Digestive_tract	0		26.67	4	0		0		6.67	1	0		20	3	46.67	7	0		0		0		0		0		0		0		0
Stomach_c	Digestive_tract	0		0		0		0		20	2	0		20	2	60	6	0		0		0		0		0		0		0		0
Embr_Brain_E11_5	Embr_Brain	0		36.47	31	0		0		0		0		0		63.53	54	0		0		0		0		0		0		0		0
Embr_Brain_E14_5	Embr_Brain	0		39.13	9	0		0		0		0		0		60.87	14	0		0		0		0		0		0		0		0
Embr_Cortex_E17_5	Embr_Brain	0		20	1	0		0		0		0		0		80	4	0		0		0		0		0		0		0		0
NPC_a	Embr_Brain	0		0		0		0		0		0		0		100	3	0		0		0		0		0		0		0		0
NPC_c	Embr_Brain	0		19.05	4	0		4.76	1	4.76	1	0		0		66.67	14	4.76	1	0		0		0		0		0		0		0
NPC_d	Embr_Brain	0		0		0		0		0		0		0		100	3	0		0		0		0		0		0		0		0
Ventricular_Zone	Embr_Brain	0		0		0		0		0		0		0		100	5	0		0		0		0		0		0		0		0
Embr_Limb_E14_5	Embr_Limb	1	1	20	20	5	5	0		2	2	1	1	3	3	63	63	4	4	0		0		0		0		0		0		1	1
Embr_Liver_E14_5	Embr_Liver	0		12.24	6	0		0		2.04	1	0		4.08	2	77.55	38	2.04	1	0		0		0		0		2.04	1	0		0
Brain_Endothelium	Endothelium	0		0		0		0		0		0		0		100	3	0		0		0		0		0		0		0		0
Eye_a	Eye	0		0		0		0		0		0		0		100	4	0		0		0		0		0		0		0		0
Eye_b	Eye	0		33.33	1	0		0		0		0		0		66.67	2	0		0		0		0		0		0		0		0
Eye_c	Eye	0		0		0		0		0		0		42.86	3	57.14	4	0		0		0		0		0		0		0		0
Astrocytes	Glia	0		0		0		0		0		0		0		100	1	0		0		0		0		0		0		0		0
New_Oligod	Glia	0		0		0		0		0		0		0		100	1	0		0		0		0		0		0		0		0
Heart_b	Heart_Muscle	0		0		0		0		0		0		0		0		100	1	0		0		0		0		0		0		0
Heart_c	Heart_Muscle	0		0		0		0		0		0		0		0		100	1	0		0		0		0		0		0		0
ESC_CGR8	ICM_ESC	0		12	6	0		0		2	1	0		0		70	35	14	7	0		0		0		0		2	1	0		0
ESC_D3	ICM_ESC	10	1	10	1	0		0		10	1	0		20	2	30	3	20	2	0		0		0		0		0		0		0
ESC_E14	ICM_ESC	0		11.36	5	0		0		0		0		6.82	3	72.73	32	6.82	3	0		0		0		0		2.27	1	0		0
ESC_J1	ICM_ESC	0		33.33	1	0		0		0		0		0		66.67	2	0		0		0		0		0		0		0		0
ESC_OS25_TT2	ICM_ESC	0		41.67	5	0		0		8.33	1	0		0		50	6	0		0		0		0		0		0		0		0
ESC_v65	ICM_ESC	0		0		0		0		0		0		0		80	4	20	1	0		0		0		0		0		0		0
Embr_ICM_mid_c_B	ICM_ESC	0		0		0		0		0		0		0		0		100	1	0		0		0		0		0		0		0
PGC_E13_5	ICM_ESC	0		16.47	14	1.18	1	0		0		0		1.18	1	77.65	66	0		0		0		0		0		0		3.53	3	0
PGC_E9_5_11_5	ICM_ESC	0		0		0		0		0		0		0		100	12	0		0		0		0		0		0		0		0
iPS_a	ICM_ESC	0		0		0		0		0		0		0		100	3	0		0		0		0		0		0		0		0
iPS_b	ICM_ESC	0		42.86	3	0		0		0		0		0		42.86	3	14.29	1	0		0		0		0		0		0		0
Bone_marrow	Immune_hematopoiesis	0		27.27	3	9.09	1	0		18.18	2	0		9.09	1	36.36	4	0		0		0		0		0		0		0		0
Erythroblasts_a	Immune_hematopoiesis	0		0		0		0		0		0		0		100	4	0		0		0		0		0		0		0		0
Erythroblasts_b	Immune_hematopoiesis	0		0		0		0		0		0		0		100	7	0		0		0		0		0		0		0		0
HSC_a	Immune_hematopoiesis	0		21.3	36	0.59	1	0		1.18	2	0		10.06	17	66.86	113	0		0		0		0		0		0		0		0
HSC_b	Immune_hematopoiesis	0		2.7	1	0		0		8.11	3	0		45.95	17	40.54	15	0		0		0		0		0		2.7	1	0		0
HSC_c	Immune_hematopoiesis	0		2.61	3	0		0		0		0		42.61	49	54.78	63	0		0		0		0		0		0		0		0
Lymph_node_a	Immune_hematopoiesis	0		18.75	6	0		0		0		0		15.62	5	65.62	21	0		0		0		0		0		0		0		0
Lymph_node_b	Immune_hematopoiesis	0		20	1	0		0		0		0		0		80	4	0		0		0		0		0		0		0		0
Monocytes_ab	Immune_hematopoiesis	0		15.38	4	0		0		0		0		3.85	1	80.77	21	0		0		0		0		0		0		0		0
Monocytes_c	Immune_hematopoiesis	0		0		0		0		0		0		38.46	25	61.54	40	0		0		0		0		0		0		0		0
Spleen_a	Immune_hematopoiesis	0		25.58	11	0		0		0		0		30.23	13	44.19	19	0		0		0		0		0		0		0		0
Spleen_b	Immune_hematopoiesis	0		7.38	9	0.82	1	0		0		0		31.15	38	59.84	73	0		0		0		0		0		0.82	1	0		0
Thymus_a	Immune_hematopoiesis	0		45.39	64	5.67	8	0		2.84	4	0		3.55	5	38.3	54	4.26	6	0		0		0		0		0		0		0
Thymus_b	Immune_hematopoiesis	0.68	2	32.43	96	1.69	5	0.34	1	4.73	14	0		6.42	19	53.38	158	0		0		0		0		0		0		0.34	1	0
Thymus_c	Immune_hematopoiesis	0		21.23	38	1.68	3	0		2.79	5	0		7.82	14	60.89	109	4.47	8	0		0		0		0		1.12	2	0		0
Kidney_a	Kidney	0		15.38	2	7.69	1	0		7.69	1	0		0		53.85	7	15.38	2	0		0		0		0		0		0		0
Kidney_b	Kidney	0		0		0		0		0		0		0		100	4	0		0		0		0		0		0		0		0
Kidney_c	Kidney	0		20	1	0		20	1	0		0		40	2	20	1	0		0		0		0		0		0		0		0
Liver_b	Liver	0		0		0		0		0		0		0		100	2	0		0		0		0		0		0		0		0
Liver_c	Liver	0		0		0		0		0		0		0		100	2	0		0		0		0		0		0		0		0
Lung_a	Lung	0		32.14	9	0		0		10.71	3	0		3.57	1	46.43	13	7.14	2	0		0		0		0		0		0		0
Lung_c	Lung	0		0		0		0		0		0		7.14	1	78.57	11	14.29	2	0		0		0		0		0		0		0
Lung_d	Lung	0		5.88	1	0		0		11.76	2	0		17.65	3	58.82	10	5.88	1	0		0		0		0		0		0		0
MammGland_a	Mammary_Gland	0		12.5	1	0		12.5	1	0		0		12.5	1	50	4	12.5	1	0		0		0		0		0		0		0
MammGland_b	Mammary_Gland	0		0		0		0		0		0		14.29	1	85.71	6	0		0		0		0		0		0		0		0
MammGland_c	Mammary_Gland	0		14.29	1	0		14.29	1	0		0		14.29	1	57.14	4	0		0		0		0		0		0		0		0
MEF_a	MEF	0		40	4	20	2	0		0		0		0		40	4	0		0		0		0		0		0		0		0
MEF_b	MEF	0		4.26	2	0		0		2.13	1	0		53.19	25	40.43	19	0		0		0		0		0		0		0		0
MEF_c	MEF	0		29.41	10	0		0		0		0		5.88	2	64.71	22	0		0		0		0		0		0		0		0
Cerebellum_a	Neural	0		0		100	1	0		0		0		0		0		0		0		0		0		0		0		0		0
Cerebellum_b	Neural	0		0		0		0		0		0		0		100	1	0		0		0		0		0		0		0		0
Cerebellum_c	Neural	0		0		100	1	0		0		0		0		0		0		0		0		0		0		0		0		0
Frontal_Lobe	Neural	0		0		0		0		0		0		0		100	2	0		0		0		0		0		0		0		0
Hippocampus	Neural	0		0		0		0		0		0		50	1	50	1	0		0		0		0		0		0		0		0
Neurons_KCl_0h	Neural	0		0		0		0		0		0		0		100	1	0		0		0		0		0		0		0		0
Neurons_KCl_3h	Neural	0		0		0		0		0		0		0		100	3	0		0		0		0		0		0		0		0
Neurons_a	Neural	0		0		0		0		0		0		0		100	4	0		0		0		0		0		0		0		0
Neurons_b	Neural	0		0		0		0		0		0		0		100	4	0		0		0		0		0		0		0		0
Retina_b	Neural	0		0		0		0		0		0		0		100	1	0		0		0		0		0		0		0		0
Retina_c	Neural	0		0		0		0		0		0		0		100	1	0		0		0		0		0		0		0		0
Embr_2C_b	Oocyte-Morula	0		0		0		0		0		0		0		0		100	3	0		0		0		0		0		0		0
Embr_2C_c	Oocyte-Morula	0		0		0		0		0		0		0		0		100	71	0		0		0		0		0		0		0
Zygote_be_A	Oocyte-Morula	0		0		0		0		0		0		0		0		0		100	2	0		0		0		0		0		0
Ovary_a	Ovary	0		53.85	7	15.38	2	0		0		0		7.69	1	23.08	3	0		0		0		0		0		0		0		0
Ovary_b	Ovary	0		33.33	2	0		0		0		0		0		66.67	4	0		0		0		0		0		0		0		0
Placenta_a	Placenta_rep1	0.49	4	9.01	74	0.61	5	0.37	3	0.85	7	0		0		34.1	280	47.5	390	0.49	4	0.85	7	0.12	1	0.49	4	4.87	40	0		0.24	2
Placenta_c	Placenta_rep2	0.93	9	9.33	90	0.62	6	0.21	2	1.87	18	0		0.21	2	38.45	371	43.42	419	0.62	6	0.21	2	0.41	4	0		3.32	32	0.31	3	0.1	1
Placenta_d	Placenta_rep3	0		8.24	7	0		0		3.53	3	0		3.53	3	64.71	55	11.76	10	4.71	4	0		1.18	1	0		2.35	2	0		0
Prostate_a	Prostate	14.29	2	14.29	2	7.14	1	0		7.14	1	0		0		50	7	0		0		0		0		0		7.14	1	0		0
Prostate_b	Prostate	0		0		0		0		0		0		0		100	3	0		0		0		0		0		0		0		0
Keratinocytes	Skin	0		0		0		0		14.29	1	0		14.29	1	71.43	5	0		0		0		0		0		0		0		0
Skin_a	Skin	0		0		0		0		0		0		0		100	9	0		0		0		0		0		0		0		0
Skin_b	Skin	0		0		0		0		0		0		57.14	4	42.86	3	0		0		0		0		0		0		0		0
Skin_c	Skin	0		14.29	1	0		0		0		0		42.86	3	42.86	3	0		0		0		0		0		0		0		0
Testis_a	Testis	0		8.82	3	0		0		0		0		0		91.18	31	0		0		0		0		0		0		0		0
Testis_b	Testis	0		9.52	2	0		0		0		0		0		90.48	19	0		0		0		0		0		0		0		0
Testis_c	Testis	0		8.33	6	0		0		1.39	1	1.39	1	1.39	1	87.5	63	0		0		0		0		0		0		0		0
Thyroid_a	Thyroid	0		22.22	2	0		0		0		0		11.11	1	55.56	5	0		0		0		0		0		11.11	1	0		0
Thyroid_b	Thyroid	11.11	2	22.22	4	5.56	1	0		11.11	2	0		0		44.44	8	5.56	1	0		0		0		0		0		0		0
Embr_TE_late_c_A	Trophectoderm	0		0		0		0		0		0		0		0		22.22	8	0		0		0		0		77.78	28	0		0
Embr_TE_late_c_B	Trophectoderm	0		0		0		0		0		0		0		0		90.91	10	0		9.09	1	0		0		0		0		0
Embr_TE_mid_c_A	Trophectoderm	0		0		0		0		0		0		0		0		100	4	0		0		0		0		0		0		0
Embr_TE_mid_c_B	Trophectoderm	0		0		0		0		0		0		0		0		20	1	0		0		0		0		80	4	0		0
Embr_TE_mid_c_C	Trophectoderm	0		0		0		0		0		0		0		0		70	7	0		30	3	0		0		0		0		0
Uterus	Uterus	0		0		0		0		0		0		0		100	9	0		0		0		0		0		0		0		0

### Sheet: Human
SAMPLES	GROUP	0:132489814	0-counts	1:132488851	1-counts	2:132439435	2-counts	3:132413583	3-counts	4:132413483	4-counts	5:132413475	5-counts	6:132411489	6-counts	7:132411190	7-counts	8:132411007	8-counts	9:132410718	9-counts	10:132409672	10-counts	11:132407740	11-counts
Adipose_b	Adipose	28.89	13	8.89	4	62.22	28	0		0		0		0		0		0		0		0		0
Adipose_d	Adipose	11.11	1	44.44	4	22.22	2	0		0		0		22.22	2	0		0		0		0		0
Adrenal_b	Adipose	53.7	58	11.11	12	30.56	33	0		0.93	1	0		0		3.7	4	0		0		0		0
Adrenal_c	Adrenal	0		51.85	14	44.44	12	0		0		0		3.7	1	0		0		0		0		0
Amnion	Amnion	0		0		100	1	0		0		0		0		0		0		0		0		0
Bladder_a	Bladder	9.38	3	28.12	9	31.25	10	0		0		0		0		28.12	9	0		0		0		3.12	1
Breast_a	Breast	33.33	4	0		33.33	4	0		0		0		0		16.67	2	0		0		0		16.67	2
CL_293T	Cell_lines	55	11	20	4	20	4	0		5	1	0		0		0		0		0		0		0
CL_EndoBH1C_a	Cell_lines	28.57	2	28.57	2	42.86	3	0		0		0		0		0		0		0		0		0
CL_Gm12878	Cell_lines	23.89	27	54.87	62	21.24	24	0		0		0		0		0		0		0		0		0
CL_HeLa	Cell_lines	37.63	35	24.73	23	34.41	32	0		0		0		3.23	3	0		0		0		0		0
CL_LP1	Cell_lines	18.52	5	11.11	3	62.96	17	0		0		0		7.41	2	0		0		0		0		0
CL_MCF7	Cell_lines	11.11	1	11.11	1	66.67	6	11.11	1	0		0		0		0		0		0		0		0
CL_SHSY5Y_RA	Cell_lines	42.47	31	36.99	27	19.18	14	0		0		0		1.37	1	0		0		0		0		0
CL_SHSY5Y_noRA	Cell_lines	47.27	26	27.27	15	25.45	14	0		0		0		0		0		0		0		0		0
Neuroblastoma	Cell_lines	50	1	50	1	0		0		0		0		0		0		0		0		0		0
Chorion	Chorion	0		100	2	0		0		0		0		0		0		0		0		0		0
Colon_b	Digestive_tract	4.65	2	65.12	28	27.91	12	0		0		0		2.33	1	0		0		0		0		0
Colon_sigmoid	Digestive_tract	0		50	1	50	1	0		0		0		0		0		0		0		0		0
Colon_transverse	Digestive_tract	13.64	3	40.91	9	45.45	10	0		0		0		0		0		0		0		0		0
Small_intestine	Digestive_tract	0		64	16	32	8	0		0		0		0		0		4	1	0		0		0
Stomach_a	Digestive_tract	27.47	25	60.44	55	12.09	11	0		0		0		0		0		0		0		0		0
Stomach_b	Digestive_tract	3.9	3	53.25	41	41.56	32	0		0		0		0		0		0		0		0		1.3	1
Embr_4C_a_B	Early_Embryo	0		0		0		100	1	0		0		0		0		0		0		0		0
Embr_8C_a_A	Early_Embryo	0		0		0		71.43	5	0		0		0		0		0		0		0		28.57	2
Embr_8C_a_B	Early_Embryo	0		0		0		0		0		0		0		0		0		85.71	6	0		14.29	1
Embr_Morula_a_A	Early_Embryo	0		0		0		0		0		0		0		0		0		0		0		100	8
Embr_Morula_a_B	Early_Embryo	0		0		0		100	7	0		0		0		0		0		0		0		0
Embr_Cortex_13_17wpc	Embr_Brain	0		25	1	75	3	0		0		0		0		0		0		0		0		0
Embr_Forebrain_9_12wpc	Embr_Brain	50	4	12.5	1	37.5	3	0		0		0		0		0		0		0		0		0
Embr_Forebrain_St13_14	Embr_Brain	50	5	10	1	30	3	10	1	0		0		0		0		0		0		0		0
Embr_Forebrain_St17_20	Embr_Brain	50	6	8.33	1	41.67	5	0		0		0		0		0		0		0		0		0
Embr_Forebrain_St22_23	Embr_Brain	33.33	1	0		66.67	2	0		0		0		0		0		0		0		0		0
NPC_a	Embr_Brain	60	6	10	1	30	3	0		0		0		0		0		0		0		0		0
NPC_b	Embr_Brain	100	4	0		0		0		0		0		0		0		0		0		0		0
Pancreas_Alpha_Old	Endocrine_Pancreas	8.33	2	37.5	9	54.17	13	0		0		0		0		0		0		0		0		0
Pancreas_Alpha_Young	Endocrine_Pancreas	0		32	8	68	17	0		0		0		0		0		0		0		0		0
Pancreas_Beta_Old	Endocrine_Pancreas	0		22.64	12	77.36	41	0		0		0		0		0		0		0		0		0
Pancreas_Beta_Young	Endocrine_Pancreas	6.25	4	23.44	15	65.62	42	0		0		0		4.69	3	0		0		0		0		0
EndothCells	Endothelium	46.67	7	26.67	4	26.67	4	0		0		0		0		0		0		0		0		0
Breast_Epith_a	Epithelium	18.46	12	23.08	15	38.46	25	0		0		0		6.15	4	9.23	6	0		0		1.54	1	3.08	2
EpithelialCells	Epithelium	25	2	75	6	0		0		0		0		0		0		0		0		0		0
Placenta_Epith	Epithelium	70.37	19	29.63	8	0		0		0		0		0		0		0		0		0		0
Pancreas_Acinar_Old	Exocrine_Pancreas	0		42.86	3	57.14	4	0		0		0		0		0		0		0		0		0
Pancreas_Acinar_Young	Exocrine_Pancreas	0		50	9	50	9	0		0		0		0		0		0		0		0		0
Pancreas_Duct_Old	Exocrine_Pancreas	9.52	2	19.05	4	71.43	15	0		0		0		0		0		0		0		0		0
Pancreas_Duct_Young	Exocrine_Pancreas	0		4.35	1	95.65	22	0		0		0		0		0		0		0		0		0
EndomStromCells	Fibroblasts	0		0		100	1	0		0		0		0		0		0		0		0		0
Fibroblasts	Fibroblasts	0		100	1	0		0		0		0		0		0		0		0		0		0
Astrocytes	Glia	5.56	1	11.11	2	77.78	14	0		0		0		5.56	1	0		0		0		0		0
Oligodendrocytes	Glia	0		0		100	7	0		0		0		0		0		0		0		0		0
Heart_a	Heart_Muscle	8	4	0		2	1	0		0		0		0		90	45	0		0		0		0
Heart_b	Heart_Muscle	0		0		0.44	1	0		0		0		0		98.68	225	0		0		0		0.88	2
Muscle_b	Heart_Muscle	0		0		100	1	0		0		0		0		0		0		0		0		0
Muscle_d	Heart_Muscle	0		100	1	0		0		0		0		0		0		0		0		0		0
ESC_H1_a	ICM_ESC	0		33.33	1	33.33	1	33.33	1	0		0		0		0		0		0		0		0
ESC_H1_b	ICM_ESC	40	6	6.67	1	0		53.33	8	0		0		0		0		0		0		0		0
ESC_H1_c	ICM_ESC	100	5	0		0		0		0		0		0		0		0		0		0		0
ESC_H1_d	ICM_ESC	33.33	2	33.33	2	33.33	2	0		0		0		0		0		0		0		0		0
ESC_H9_a	ICM_ESC	28.57	2	0		42.86	3	14.29	1	14.29	1	0		0		0		0		0		0		0
ESC_H9_b	ICM_ESC	11.76	2	0		0		52.94	9	35.29	6	0		0		0		0		0		0		0
Embr_ICM_a_A	ICM_ESC	0		0		0		100	25	0		0		0		0		0		0		0		0
iPS_a	ICM_ESC	0		0		33.33	1	66.67	2	0		0		0		0		0		0		0		0
iPS_b	ICM_ESC	66.67	2	0		33.33	1	0		0		0		0		0		0		0		0		0
Bone_marrow_a	Immune_hematopoiesis	38.89	14	5.56	2	52.78	19	0		0		0		2.78	1	0		0		0		0		0
Bone_marrow_b	Immune_hematopoiesis	0.85	1	36.75	43	56.41	66	0		0		0		4.27	5	1.71	2	0		0		0		0
Bone_marrow_c	Immune_hematopoiesis	12.5	5	12.5	5	65	26	0		0		0		5	2	5	2	0		0		0		0
Lymph_node_b	Immune_hematopoiesis	28.05	23	32.93	27	34.15	28	0		0		0		0		0		0		0		0		4.88	4
Lymph_node_c	Immune_hematopoiesis	21.5	23	37.38	40	39.25	42	0		0		0		0		0.93	1	0		0		0		0.93	1
Microglia	Immune_hematopoiesis	0		0		87.5	7	0		0		0		0		0		0		0		0		12.5	1
MonoNucCells	Immune_hematopoiesis	47.17	25	39.62	21	13.21	7	0		0		0		0		0		0		0		0		0
Spleen_a	Immune_hematopoiesis	13.43	9	34.33	23	43.28	29	0		1.49	1	0		0		7.46	5	0		0		0		0
Spleen_b	Immune_hematopoiesis	12.5	4	31.25	10	46.88	15	0		0		0		0		6.25	2	0		0		0		3.12	1
Thymus_a	Immune_hematopoiesis	0		0		100	7	0		0		0		0		0		0		0		0		0
Thymus_b	Immune_hematopoiesis	37.61	41	11.01	12	50.46	55	0		0		0		0.92	1	0		0		0		0		0
WBC_d	Immune_hematopoiesis	22.58	7	29.03	9	45.16	14	0		0		0		0		0		0		0		0		3.23	1
WBC_e	Immune_hematopoiesis	24.44	11	51.11	23	24.44	11	0		0		0		0		0		0		0		0		0
Kidney_d	Kidney	0		85.71	6	14.29	1	0		0		0		0		0		0		0		0		0
Kidney_e	Kidney	50	1	50	1	0		0		0		0		0		0		0		0		0		0
Kidney_f	Kidney	8.33	1	50	6	41.67	5	0		0		0		0		0		0		0		0		0
Liver_a	Liver	20	1	0		20	1	20	1	20	1	0		0		0		0		20	1	0		0
Liver_b	Liver	0.45	2	0.22	1	3.12	14	61.47	276	31.85	143	0		0		0.45	2	0		2.45	11	0		0
Liver_c	Liver	12	3	12	3	40	10	4	1	20	5	0		0		0		0		12	3	0		0
Lung_b	Lung	29.17	7	33.33	8	29.17	7	0		0		0		8.33	2	0		0		0		0		0
Lung_e	Lung	0		29.41	5	47.06	8	0		0		0		5.88	1	0		0		0		0		17.65	3
Lung_f	Lung	11.76	2	47.06	8	35.29	6	0		0		0		0		5.88	1	0		0		0		0
Melanocytes	Melanocytes	57.14	20	34.29	12	8.57	3	0		0		0		0		0		0		0		0		0
Neurons_Cortex_KCl_0h	Neural	33.33	1	0		66.67	2	0		0		0		0		0		0		0		0		0
Neurons_Cortex_KCl_1h	Neural	16.67	1	33.33	2	50	3	0		0		0		0		0		0		0		0		0
Neurons_Cortex_KCl_6h	Neural	10	1	50	5	40	4	0		0		0		0		0		0		0		0		0
Retina_macular	Neural	0		100	1	0		0		0		0		0		0		0		0		0		0
Retina_peripheral	Neural	50	1	50	1	0		0		0		0		0		0		0		0		0		0
Whole_Brain_b	Neural	58.33	7	16.67	2	25	3	0		0		0		0		0		0		0		0		0
NCC_Cranial_c	NeuralCrest	40.74	11	14.81	4	40.74	11	0		0		0		3.7	1	0		0		0		0		0
NCC_Enteric_b	NeuralCrest	60	3	0		20	1	20	1	0		0		0		0		0		0		0		0
NCC_Melano_biased_b	NeuralCrest	0		0		0		66.67	4	33.33	2	0		0		0		0		0		0		0
NCC_default_b	NeuralCrest	11.11	1	11.11	1	11.11	1	44.44	4	11.11	1	0		11.11	1	0		0		0		0		0
Ovary_a	Ovary	50	1	0		50	1	0		0		0		0		0		0		0		0		0
Ovary_b	Ovary	0		20	1	40	2	0		20	1	0		0		0		0		0		0		20	1
Decidua	Placenta	10.53	2	36.84	7	0		0		52.63	10	0		0		0		0		0		0		0
Placenta_a	Placenta	1.47	5	3.23	11	2.64	9	20.53	70	68.62	234	1.17	4	0.59	2	0.88	3	0		0.88	3	0		0
Placenta_b	Placenta	4.17	9	11.57	25	2.78	6	7.41	16	71.76	155	0		0		1.39	3	0		0.93	2	0		0
Placenta_c	Placenta	4.73	14	10.47	31	4.73	14	8.78	26	68.92	204	0.34	1	0		1.35	4	0		0.34	1	0.34	1	0
HFDPC	Progenitors	50	17	2.94	1	41.18	14	0		0		0		5.88	2	0		0		0		0		0
HMEpC_a	Progenitors	8.06	5	58.06	36	25.81	16	0		0		0		4.84	3	1.61	1	0		1.61	1	0		0
MSC	Progenitors	36.14	30	9.64	8	48.19	40	0		0		0		2.41	2	3.61	3	0		0		0		0
Prostate_b	Prostate	2.82	5	12.43	22	0		44.63	79	22.03	39	0		0		18.08	32	0		0		0		0
Prostate_c	Prostate	0		62.5	5	12.5	1	0		0		0		0		25	2	0		0		0		0
Prostate_d	Prostate	12.5	4	18.75	6	25	8	0		0		0		0		40.62	13	0		3.12	1	0		0
Skin_a	Skin	35.65	41	37.39	43	11.3	13	0		9.57	11	0		0		6.09	7	0		0		0		0
Skin_b	Skin	20	7	60	21	11.43	4	0		0		0		0		2.86	1	0		0		0		5.71	2
Skin_c	Skin	18.87	10	47.17	25	26.42	14	1.89	1	0		0		0		3.77	2	0		0		1.89	1	0
Skin_d	Skin	9.09	2	81.82	18	9.09	2	0		0		0		0		0		0		0		0		0
Testis_a	Testis	0		0.91	1	10.91	12	4.55	5	19.09	21	0		0		64.55	71	0		0		0		0
Testis_b	Testis	2.63	12	1.09	5	1.97	9	28.45	130	27.13	124	0		0		38.07	174	0		0.44	2	0.22	1	0
Testis_c	Testis	0.43	1	2.98	7	2.55	6	6.81	16	40.43	95	0.85	2	0		45.53	107	0		0.43	1	0		0
Thyroid_b	Thyroid	20	2	20	2	50	5	0		0		0		0		10	1	0		0		0		0
Thyroid_c	Thyroid	0		62.86	22	28.57	10	0		0		0		5.71	2	0		2.86	1	0		0		0
Thyroid_d	Thyroid	23.53	4	23.53	4	52.94	9	0		0		0		0		0		0		0		0		0
Embr_TE_a_A	Trophectoderm	0		0		0		34.02	33	65.98	64	0		0		0		0		0		0		0
Embr_TE_a_B	Trophectoderm	0		0		0		100	102	0		0		0		0		0		0		0		0

### Sheet: Cow
SAMPLES	GROUP	0:16173652	0-counts	1:16158131	1-counts	2:16149638	2-counts	3:16149536	3-counts	4:16149116	4-counts	5:16146491	5-counts	6:16143267	6-counts
Adipose_a	Adipose	21.05	4	0		36.84	7	42.11	8	0		0		0
Adipose_C	Adipose	21.43	3	0		7.14	1	71.43	10	0		0		0
Adipose_b	Adipose_b	37.5	3	0		25	2	37.5	3	0		0		0
Embr_7d_c	Blastocyst	0		0		86.36	19	13.64	3	0		0		0
Embr_Blastocyst_a	Blastocyst	0		3.57	1	96.43	27	0		0		0		0
Colon_c	Colon	100	1	0		0		0		0		0		0
Embr_4C_a	Early_Embryo	0		0		36.21	21	24.14	14	39.66	23	0		0
Embr_8C_a	Early_Embryo	0		0		28.21	11	35.9	14	35.9	14	0		0
Embr_8C_b	Early_Embryo	1.57	6	1.57	6	4.97	19	58.9	225	31.68	121	1.05	4	0.26	1
Embr_16C_a	Early_Embryo	0		0		0		100	1	0		0		0
Endometrium_a	Endometrium	92.31	12	0		0		7.69	1	0		0		0
WBC	Immune_cells	96.47	82	0		3.53	3	0		0		0		0
Kidney_C	Kidney	60	12	0		30	6	10	2	0		0		0
Kidney_b	Kidney	83.33	50	6.67	4	5	3	3.33	2	0		0		1.67	1
Kidney_a	Kidney	100	1	0		0		0		0		0		0
Liver_a	Liver	3.57	2	0		7.14	4	83.93	47	0		0		5.36	3
Liver_b	Liver	91.67	11	0		8.33	1	0		0		0		0
Liver_c	Liver	0		0		100	2	0		0		0		0
Muscle_b	Muscle	50	3	50	3	0		0		0		0		0
Brain_Hypoth	Neural	50	1	0		50	1	0		0		0		0
Brain_b	Neural	100	2	0		0		0		0		0		0
Oocyte_MII_a	Oocyte	0		0		13.51	10	20.27	15	66.22	49	0		0
Oocyte_GV_a	Oocyte	0		0		21.82	12	41.82	23	36.36	20	0		0
Oocyte_GV_b	Oocyte	0		1.69	1	15.25	9	69.49	41	13.56	8	0		0
Oocyte_MII_c	Oocyte	0		1.64	1	4.92	3	57.38	35	34.43	21	1.64	1	0
Oocyte_MII_b	Oocyte	0		8.57	3	2.86	1	60	21	28.57	10	0		0
Ovary_b	Ovary	14.29	2	28.57	4	42.86	6	14.29	2	0		0		0
Ovary_C	Ovary	0		0		100	1	0		0		0		0
Brain_Pituitary_b	Pituitary	43.75	21	0		35.42	17	16.67	8	0		4.17	2	0
Placenta_b_b	Placenta	16.95	10	0		50.85	30	32.2	19	0		0		0
Placenta_b_a	Placenta	11.65	12	1.94	2	46.6	48	34.95	36	0		0		4.85	5
Placenta_Fetal_c	Placenta	0		0		50	3	50	3	0		0		0
Skin	Skin	100	2	0		0		0		0		0		0
Spleen	Spleen	72.73	8	0		27.27	3	0		0		0		0
Testis_C	Testis	50	1	0		0		50	1	0		0		0
Testis_a	Testis	100	2	0		0		0		0		0		0
Tubular	Tubular	100	2	0		0		0		0		0		0
Uterus	Uterus	70	7	0		20	2	10	1	0		0		0
