## Supplementary Tables for "The X-linked splicing regulator MBNL3 has been co-opted to restrict placental growth in eutherians": Supplementary_Table13.xlsx

### Sheet: Supplementary Table 13
GeneSymbol	Mouse_ID	Human_ID	Cow_ID	Opossum_ID
Aqr	ENSMUSG00000040383	ENSG00000021776	ENSBTAG00000012712	ENSMODG00000001369
Arglu1	ENSMUSG00000040459	ENSG00000134884	ENSBTAG00000015124	ENSMODG00000005529
Bcas2	ENSMUSG00000005687	ENSG00000116752	ENSBTAG00000016705	ENSMODG00000000367
Bclaf1	ENSMUSG00000037608	ENSG00000029363	ENSBTAG00000007802	NA
Bicc1	ENSMUSG00000014329	ENSG00000122870	ENSBTAG00000010694	ENSMODG00000016125
Bud13	ENSMUSG00000032077	ENSG00000137656	ENSBTAG00000016855	ENSMODG00000013825
Bud31	ENSMUSG00000038722	ENSG00000106245	ENSBTAG00000020439	ENSMODG00000001329
Celf1	ENSMUSG00000005506	ENSG00000149187	ENSBTAG00000002520	ENSMODG00000019913
Celf2	ENSMUSG00000002107	ENSG00000048740	ENSBTAG00000008937	ENSMODG00000016763
Celf3	ENSMUSG00000028137	ENSG00000159409	ENSBTAG00000019131	ENSMODG00000027673
Celf4	ENSMUSG00000024268	ENSG00000101489	ENSBTAG00000004940	ENSMODG00000000306
Celf5	ENSMUSG00000034818	ENSG00000161082	NA	ENSMODG00000019151
Celf6	ENSMUSG00000032297	ENSG00000140488	ENSBTAG00000014092	ENSMODG00000001784
Clasrp	ENSMUSG00000061028	ENSG00000104859	ENSBTAG00000013697	ENSMODG00000020854
Cpsf6	ENSMUSG00000055531	ENSG00000111605	ENSBTAG00000007323	ENSMODG00000007123
Cpsf7	ENSMUSG00000034820	ENSG00000149532	ENSBTAG00000015263	ENSMODG00000020364
Cwc15	ENSMUSG00000004096	ENSG00000150316	ENSBTAG00000007913	NA
Cwc25	ENSMUSG00000018541	ENSG00000273559	ENSBTAG00000030591	ENSMODG00000012627
Elavl1	ENSMUSG00000040028	ENSG00000066044	ENSBTAG00000000613	ENSMODG00000005041
Elavl2	ENSMUSG00000008489	ENSG00000107105	ENSBTAG00000046348	ENSMODG00000003936
Elavl3	ENSMUSG00000003410	ENSG00000196361	ENSBTAG00000014412	ENSMODG00000006653
Elavl4	ENSMUSG00000028546	ENSG00000162374	ENSBTAG00000021046	ENSMODG00000001300
Esrp1	ENSMUSG00000040728	ENSG00000104413	NA	ENSMODG00000007268
Esrp2	ENSMUSG00000084128	ENSG00000103067	NA	ENSMODG00000005183
Ewsr1	ENSMUSG00000009079	ENSG00000182944	ENSBTAG00000017755	NA
Fubp1	ENSMUSG00000028034	ENSG00000162613	NA	ENSMODG00000020804
Fubp3	ENSMUSG00000026843	ENSG00000107164	ENSBTAG00000013072	ENSMODG00000012105
Fus	ENSMUSG00000030795	ENSG00000089280	ENSBTAG00000005757	ENSMODG00000001889
Grsf1	ENSMUSG00000044221	ENSG00000132463	ENSBTAG00000008577	ENSMODG00000019088
Hnrnpa0	ENSMUSG00000007836	ENSG00000177733	ENSBTAG00000016929	ENSMODG00000014720
Hnrnpa1	ENSMUSG00000046434	ENSG00000135486	ENSBTAG00000021755	NA
Hnrnpa2b1	ENSMUSG00000004980	ENSG00000122566	NA	ENSMODG00000000603
Hnrnpab	ENSMUSG00000020358	ENSG00000197451	ENSBTAG00000013627	ENSMODG00000004217
Hnrnpc	ENSMUSG00000060373	ENSG00000092199	ENSBTAG00000049420	ENSMODG00000017619
Hnrnpd	ENSMUSG00000000568	ENSG00000138668	ENSBTAG00000013952	ENSMODG00000011898
Hnrnpf	ENSMUSG00000042079	ENSG00000169813	NA	NA
Hnrnph1	ENSMUSG00000007850	ENSG00000169045	ENSBTAG00000009389	ENSMODG00000002200
Hnrnph2	ENSMUSG00000045427	ENSG00000126945	ENSBTAG00000007499	ENSMODG00000009436
Hnrnph3	ENSMUSG00000020069	ENSG00000096746	ENSBTAG00000014316	ENSMODG00000017283
Hnrnpk	ENSMUSG00000021546	ENSG00000165119	NA	ENSMODG00000008402
Hnrnpl	ENSMUSG00000015165	ENSG00000104824	ENSBTAG00000001055	ENSMODG00000013418
Hnrnpm	ENSMUSG00000059208	ENSG00000099783	ENSBTAG00000048355	NA
Hnrnpr	ENSMUSG00000066037	ENSG00000125944	ENSBTAG00000016578	ENSMODG00000016144
Hnrnpul1	ENSMUSG00000040725	ENSG00000105323	NA	ENSMODG00000008592
Hnrpll	ENSMUSG00000024095	ENSG00000143889	ENSBTAG00000020567	ENSMODG00000008617
Khdrbs1	ENSMUSG00000028790	ENSG00000121774	ENSBTAG00000012497	NA
Khdrbs2	ENSMUSG00000026058	ENSG00000112232	ENSBTAG00000043990	ENSMODG00000018714
Khdrbs3	ENSMUSG00000022332	ENSG00000131773	ENSBTAG00000002181	ENSMODG00000000975
Khsrp	ENSMUSG00000007670	ENSG00000088247	ENSBTAG00000021018	ENSMODG00000001952
Lsm1	ENSMUSG00000037296	ENSG00000175324	ENSBTAG00000001612	ENSMODG00000020500
Lsm10	ENSMUSG00000050188	ENSG00000181817	ENSBTAG00000024096	ENSMODG00000023328
Lsm2	ENSMUSG00000007050	ENSG00000204392	ENSBTAG00000005634	ENSMODG00000015177
Lsm3	ENSMUSG00000034192	ENSG00000170860	ENSBTAG00000007363	ENSMODG00000007275
Lsm4	ENSMUSG00000031848	ENSG00000130520	ENSBTAG00000008578	ENSMODG00000015044
Lsm5	ENSMUSG00000091625	ENSG00000106355	ENSBTAG00000002332	ENSMODG00000013274
Lsm6	ENSMUSG00000031683	ENSG00000164167	ENSBTAG00000014060	ENSMODG00000000526
Lsm7	ENSMUSG00000035215	ENSG00000130332	ENSBTAG00000004521	NA
Lsmd1	ENSMUSG00000059278	ENSG00000183011	ENSBTAG00000014695	ENSMODG00000007434
Luc7l	ENSMUSG00000024188	ENSG00000007392	ENSBTAG00000016568	ENSMODG00000016644
Luc7l3	ENSMUSG00000020863	ENSG00000108848	ENSBTAG00000002279	ENSMODG00000012711
Magoh	ENSMUSG00000028609	ENSG00000162385	ENSBTAG00000052116	ENSMODG00000000462
Mbnl1	ENSMUSG00000027763	ENSG00000152601	ENSBTAG00000004564	ENSMODG00000015838
Mbnl2	ENSMUSG00000022139	ENSG00000139793	ENSBTAG00000018313	ENSMODG00000008566
Mbnl3	ENSMUSG00000036109	ENSG00000076770	ENSBTAG00000014088	ENSMODG00000015304
Msi1	ENSMUSG00000054256	ENSG00000135097	ENSBTAG00000009800	ENSMODG00000003189
Msi2	ENSMUSG00000069769	ENSG00000153944	ENSBTAG00000004406	ENSMODG00000014790
Naa38	ENSMUSG00000044155	ENSG00000128534	ENSBTAG00000012649	ENSMODG00000015729
Nova1	ENSMUSG00000021047	ENSG00000139910	ENSBTAG00000002170	ENSMODG00000001830
Nova2	ENSMUSG00000030411	ENSG00000104967	ENSBTAG00000013157	NA
Pcbp1	ENSMUSG00000051695	ENSG00000169564	ENSBTAG00000008985	NA
Pcbp2	ENSMUSG00000056851	ENSG00000197111	ENSBTAG00000020757	NA
Pcbp3	ENSMUSG00000001120	ENSG00000183570	ENSBTAG00000030775	ENSMODG00000027884
Pcbp4	ENSMUSG00000023495	ENSG00000090097	ENSBTAG00000018622	ENSMODG00000011790
Prpf18	ENSMUSG00000039449	ENSG00000165630	ENSBTAG00000017244	NA
Prpf19	ENSMUSG00000024735	ENSG00000110107	ENSBTAG00000014366	ENSMODG00000020338
Prpf3	ENSMUSG00000015748	ENSG00000117360	ENSBTAG00000013946	ENSMODG00000018774
Prpf38a	ENSMUSG00000063800	ENSG00000134748	ENSBTAG00000002720	NA
Prpf38b	ENSMUSG00000027881	ENSG00000134186	NA	ENSMODG00000002350
Prpf4	ENSMUSG00000066148	ENSG00000136875	ENSBTAG00000004571	NA
Prpf40a	ENSMUSG00000061136	ENSG00000196504	ENSBTAG00000048151	ENSMODG00000004179
Prpf40b	ENSMUSG00000023007	ENSG00000110844	ENSBTAG00000016589	NA
Prpf4b	ENSMUSG00000021413	ENSG00000112739	ENSBTAG00000002086	ENSMODG00000009756
Prpf6	ENSMUSG00000002455	ENSG00000101161	ENSBTAG00000011656	ENSMODG00000017051
Prpf8	ENSMUSG00000020850	ENSG00000174231	ENSBTAG00000011488	ENSMODG00000010480
Psip1	ENSMUSG00000028484	ENSG00000164985	ENSBTAG00000007872	ENSMODG00000014943
Ptbp1	ENSMUSG00000006498	ENSG00000011304	ENSBTAG00000045828	ENSMODG00000006302
Ptbp2	ENSMUSG00000028134	ENSG00000117569	ENSBTAG00000008809	ENSMODG00000004211
Ptbp3	ENSMUSG00000028382	ENSG00000119314	ENSBTAG00000016750	ENSMODG00000005502
Puf60	ENSMUSG00000002524	ENSG00000179950	ENSBTAG00000037493	ENSMODG00000009161
Qk	ENSMUSG00000062078	ENSG00000112531	ENSBTAG00000011593	ENSMODG00000006434
Raly	ENSMUSG00000027593	ENSG00000125970	ENSBTAG00000016524	NA
Ralyl	ENSMUSG00000039717	ENSG00000184672	ENSBTAG00000017717	ENSMODG00000006045
Raver1	ENSMUSG00000010205	ENSG00000161847	NA	ENSMODG00000005584
Raver2	ENSMUSG00000035275	ENSG00000162437	ENSBTAG00000030686	ENSMODG00000001242
Rbfox1	ENSMUSG00000008658	ENSG00000078328	ENSBTAG00000007210	ENSMODG00000005826
Rbfox2	ENSMUSG00000033565	ENSG00000100320	ENSBTAG00000020125	ENSMODG00000001122
Rbfox3	ENSMUSG00000025576	ENSG00000167281	ENSBTAG00000006280	ENSMODG00000002089
Rbm10	ENSMUSG00000031060	ENSG00000182872	ENSBTAG00000002890	ENSMODG00000010640
Rbm12	ENSMUSG00000089824	ENSG00000244462	ENSBTAG00000044015	NA
Rbm14	ENSMUSG00000006456	ENSG00000239306	ENSBTAG00000001225	ENSMODG00000007884
Rbm15	ENSMUSG00000048109	ENSG00000162775	ENSBTAG00000012555	ENSMODG00000001706
Rbm17	ENSMUSG00000037197	ENSG00000134453	NA	ENSMODG00000016648
Rbm18	ENSMUSG00000026889	ENSG00000119446	ENSBTAG00000016367	ENSMODG00000019688
Rbm19	ENSMUSG00000029594	ENSG00000122965	ENSBTAG00000031824	ENSMODG00000003597
Rbm20	ENSMUSG00000043639	ENSG00000203867	ENSBTAG00000023891	ENSMODG00000010399
Rbm22	ENSMUSG00000024604	ENSG00000086589	ENSBTAG00000030366	NA
Rbm24	ENSMUSG00000038132	ENSG00000112183	ENSBTAG00000015396	ENSMODG00000010899
Rbm25	ENSMUSG00000010608	ENSG00000119707	ENSBTAG00000017177	ENSMODG00000006820
Rbm26	ENSMUSG00000022119	ENSG00000139746	ENSBTAG00000017573	ENSMODG00000001574
Rbm27	ENSMUSG00000024491	ENSG00000091009	ENSBTAG00000011642	ENSMODG00000010182
Rbm28	ENSMUSG00000029701	ENSG00000106344	ENSBTAG00000017001	ENSMODG00000015151
Rbm3	ENSMUSG00000031167	ENSG00000102317	ENSBTAG00000025848	NA
Rbm33	ENSMUSG00000048271	ENSG00000184863	ENSBTAG00000010243	ENSMODG00000005006
Rbm34	ENSMUSG00000033931	ENSG00000188739	NA	ENSMODG00000008436
Rbm38	ENSMUSG00000027510	ENSG00000132819	ENSBTAG00000008105	ENSMODG00000016458
Rbm39	ENSMUSG00000027620	ENSG00000131051	ENSBTAG00000003949	ENSMODG00000001557
Rbm4	ENSMUSG00000094936	ENSG00000173933	NA	NA
Rbm41	ENSMUSG00000031433	ENSG00000089682	ENSBTAG00000000955	ENSMODG00000002312
Rbm42	ENSMUSG00000036733	ENSG00000126254	ENSBTAG00000013440	ENSMODG00000013957
Rbm45	ENSMUSG00000042369	ENSG00000155636	ENSBTAG00000006168	ENSMODG00000009742
Rbm47	ENSMUSG00000070780	ENSG00000163694	ENSBTAG00000002356	NA
Rbm4b	ENSMUSG00000033760	ENSG00000173914	ENSBTAG00000000423	NA
Rbm5	ENSMUSG00000032580	ENSG00000003756	ENSBTAG00000006330	ENSMODG00000012301
Rbm6	ENSMUSG00000032582	ENSG00000004534	ENSBTAG00000006328	ENSMODG00000012312
Rbm7	ENSMUSG00000042396	ENSG00000255663	ENSBTAG00000008219	ENSMODG00000013918
Rbms1	ENSMUSG00000026970	ENSG00000153250	ENSBTAG00000005180	ENSMODG00000005250
Rbms2	ENSMUSG00000040043	ENSG00000076067	ENSBTAG00000017830	NA
Rbms3	ENSMUSG00000039607	ENSG00000144642	ENSBTAG00000044062	ENSMODG00000015125
Rbmx2	ENSMUSG00000031107	ENSG00000134597	NA	NA
Rbpms	ENSMUSG00000031586	ENSG00000157110	ENSBTAG00000033727	ENSMODG00000019006
Rbpms2	ENSMUSG00000032387	ENSG00000166831	NA	ENSMODG00000010487
Rdbp	ENSMUSG00000024369	ENSG00000204356	ENSBTAG00000007453	ENSMODG00000015063
Rnpc3	ENSMUSG00000027981	ENSG00000185946	ENSBTAG00000019091	ENSMODG00000002946
Rnps1	ENSMUSG00000034681	ENSG00000205937	NA	ENSMODG00000015891
Sart1	ENSMUSG00000039148	ENSG00000175467	ENSBTAG00000003094	ENSMODG00000009047
Sart3	ENSMUSG00000018974	ENSG00000075856	ENSBTAG00000031846	ENSMODG00000002859
Scaf1	ENSMUSG00000038406	ENSG00000126461	ENSBTAG00000006612	ENSMODG00000023396
Scaf11	ENSMUSG00000033228	ENSG00000139218	ENSBTAG00000001810	NA
Scaf4	ENSMUSG00000022983	ENSG00000156304	ENSBTAG00000018855	ENSMODG00000021040
Scaf8	ENSMUSG00000046201	ENSG00000213079	ENSBTAG00000031917	ENSMODG00000008301
Sf1	ENSMUSG00000024949	ENSG00000168066	ENSBTAG00000001035	ENSMODG00000029407
Sf3a1	ENSMUSG00000002129	ENSG00000099995	ENSBTAG00000003390	ENSMODG00000009270
Sf3a2	ENSMUSG00000020211	ENSG00000104897	ENSBTAG00000025452	ENSMODG00000004681
Sf3a3	ENSMUSG00000028902	ENSG00000183431	ENSBTAG00000007299	NA
Sf3b1	ENSMUSG00000025982	ENSG00000115524	ENSBTAG00000008915	ENSMODG00000012275
Sf3b2	ENSMUSG00000024853	ENSG00000087365	ENSBTAG00000002778	NA
Sf3b3	ENSMUSG00000033732	ENSG00000189091	ENSBTAG00000010627	ENSMODG00000014363
Sf3b4	ENSMUSG00000068856	ENSG00000143368	NA	ENSMODG00000018767
Sfpq	ENSMUSG00000028820	ENSG00000116560	ENSBTAG00000016328	ENSMODG00000017937
Sfrs18	ENSMUSG00000028248	ENSG00000132424	ENSBTAG00000019730	ENSMODG00000018115
Sfswap	ENSMUSG00000029439	ENSG00000061936	ENSBTAG00000000439	ENSMODG00000015581
Slu7	ENSMUSG00000020409	ENSG00000164609	ENSBTAG00000008457	ENSMODG00000007968
Smndc1	ENSMUSG00000025024	ENSG00000119953	ENSBTAG00000000551	ENSMODG00000010542
Smu1	ENSMUSG00000028409	ENSG00000122692	ENSBTAG00000019564	NA
Snip1	ENSMUSG00000050213	ENSG00000163877	ENSBTAG00000016852	ENSMODG00000017778
Snrnp200	ENSMUSG00000003660	ENSG00000144028	ENSBTAG00000000848	ENSMODG00000008475
Snrnp25	ENSMUSG00000040767	ENSG00000161981	ENSBTAG00000019804	ENSMODG00000016609
Snrnp27	ENSMUSG00000001158	ENSG00000124380	ENSBTAG00000037746	ENSMODG00000011407
Snrnp40	ENSMUSG00000074088	ENSG00000060688	ENSBTAG00000016817	ENSMODG00000017078
Snrnp48	ENSMUSG00000021431	ENSG00000168566	ENSBTAG00000001123	ENSMODG00000009996
Snrnp70	ENSMUSG00000063511	ENSG00000104852	ENSBTAG00000048800	ENSMODG00000023381
Snrpa1	ENSMUSG00000030512	ENSG00000131876	ENSBTAG00000013593	ENSMODG00000012020
Snrpb	ENSMUSG00000027404	ENSG00000125835	NA	NA
Snrpb2	ENSMUSG00000008333	ENSG00000125870	ENSBTAG00000027506	ENSMODG00000005392
Snrpc	ENSMUSG00000024217	ENSG00000124562	ENSBTAG00000024549	ENSMODG00000013904
Snrpd1	ENSMUSG00000002477	ENSG00000167088	NA	ENSMODG00000021487
Snrpd3	ENSMUSG00000020180	ENSG00000100028	ENSBTAG00000021262	ENSMODG00000004024
Snrpe	ENSMUSG00000090553	ENSG00000182004	NA	ENSMODG00000028394
Snrpf	ENSMUSG00000020018	ENSG00000139343	ENSBTAG00000016271	ENSMODG00000008091
Srek1	ENSMUSG00000032621	ENSG00000153914	NA	ENSMODG00000019665
Srpk1	ENSMUSG00000004865	ENSG00000096063	ENSBTAG00000016838	ENSMODG00000013740
Srpk2	ENSMUSG00000062604	ENSG00000135250	ENSBTAG00000002175	ENSMODG00000017361
Srpk3	ENSMUSG00000002007	ENSG00000184343	ENSBTAG00000001058	NA
Srrm1	ENSMUSG00000028809	ENSG00000133226	ENSBTAG00000013772	ENSMODG00000013861
Srrm2	ENSMUSG00000039218	ENSG00000167978	ENSBTAG00000012683	ENSMODG00000016533
Srrm3	ENSMUSG00000039860	ENSG00000177679	ENSBTAG00000007879	ENSMODG00000029593
Srrm4	ENSMUSG00000063919	ENSG00000139767	ENSBTAG00000008676	ENSMODG00000015283
Srsf1	ENSMUSG00000018379	ENSG00000136450	ENSBTAG00000014766	ENSMODG00000014781
Srsf10	ENSMUSG00000028676	ENSG00000188529	NA	ENSMODG00000013020
Srsf11	ENSMUSG00000055436	ENSG00000116754	ENSBTAG00000015474	ENSMODG00000000559
Srsf12	ENSMUSG00000054679	ENSG00000154548	ENSBTAG00000048323	ENSMODG00000018282
Srsf2	ENSMUSG00000034120	ENSG00000161547	ENSBTAG00000018258	NA
Srsf3	ENSMUSG00000071172	ENSG00000112081	ENSBTAG00000040006	ENSMODG00000013539
Srsf4	ENSMUSG00000028911	ENSG00000116350	ENSBTAG00000013309	ENSMODG00000011052
Srsf5	ENSMUSG00000021134	ENSG00000100650	ENSBTAG00000011596	ENSMODG00000011362
Srsf6	ENSMUSG00000016921	ENSG00000124193	ENSBTAG00000008527	ENSMODG00000003107
Srsf7	ENSMUSG00000024097	ENSG00000115875	ENSBTAG00000014891	NA
Srsf9	ENSMUSG00000029538	ENSG00000111786	NA	ENSMODG00000003146
Syf2	ENSMUSG00000028821	ENSG00000117614	ENSBTAG00000001651	ENSMODG00000013951
Tia1	ENSMUSG00000071337	ENSG00000116001	ENSBTAG00000019182	ENSMODG00000011515
Tial1	ENSMUSG00000030846	ENSG00000151923	ENSBTAG00000004080	ENSMODG00000008865
Tra2a	ENSMUSG00000029817	ENSG00000164548	ENSBTAG00000012622	ENSMODG00000000807
Tra2b	ENSMUSG00000022858	ENSG00000136527	ENSBTAG00000001697	ENSMODG00000013248
U2af1	ENSMUSG00000061613	ENSG00000160201	ENSBTAG00000011645	ENSMODG00000029158
U2af2	ENSMUSG00000030435	ENSG00000063244	ENSBTAG00000002830	NA
U2surp	ENSMUSG00000032407	ENSG00000163714	ENSBTAG00000009154	NA
Uhmk1	ENSMUSG00000026667	ENSG00000152332	ENSBTAG00000012694	NA
