## Supplementary Tables for "The X-linked splicing regulator MBNL3 has been co-opted to restrict placental growth in eutherians": Supplementary_Table14.xlsx

### Sheet: Supplementary Table 14
Primer pair name	Forward primer	Reverse primer	Notes
Esrp1 in situ probe	CGGATTACTTGGTGGTGCTT	GCTCTCACCACTGTGCTGTC
Espr2 in situ probe	CCTCCTAGTTTGGCAAGTGG	GAGCCACATCCTGGTCTGAT
Mbnl2 in situ probe	ACTACCAGCAGGCTCTGACC	ATTGTGCTTGAGCTGCCACT
Mbnl3 in situ probe	AAAGAGGTCAGCCCTTGACA	GAGGAAAATGGTGTGGGAAA
Rbm20 in situ probe	AGGCAAGAGGAGAGGAGGAC	CCAGCTCCCAGAGACTTCAG
Rbm38 in situ probe	ATGTGAACCTGGCCTACCTG	GTTCTCGGTGCTGATGGTCT
Rbms1 in situ probe	GATGGAGAGGCTGGAATGAC	TCAGCCTTCACACCCTTCTT
Mbnl3 enhancer Fragment #1	GCTGCTCCGCGGGTGGTAGCAAAGAGTGTCACTGGA	TTGATAGCGGCCGCGGCTCTCTCATGAACGTGAAAAGT	Frag length 3521bp
Mbnl3 enhancer Fragment #2	GAAAACGTCGACAAAGTGAAGGCCATGGCTAATTCT	AGTATGGTCGACGTGGGAAGAGAATGCTAGTTGTCA	Frag length 1565bp
Mbnl3 enhancer Fragment #3	TCACGTGCGGCCGCGAGCCCTGCCATCTATCAAAATAA	TCAAAAGCGGCCGCGCCTCCCTGTTTATTCTCTCCCTA	Frag length 3059bp
Mouse Mbnl3_long for RNA compete	GGCGCGCCATGACACCTGTCAATGTAGCTC	CCTGCAGGTCAATATTTCAACTGGTTGCCTG
Mouse Mbnl3_short for RNA compete	GGCGCGCCATGTTCGCCCAGCACATGCAA	CCTGCAGGTCAATATTTCAACTGGTTGCCTG
Mouse Mbnl2_short for RNA compete	CTGCAGGCGCGCCATGCTTGCCCAGCAGATGCAA	TTCTGCCTGCAGGTTATTTCAGAATTATCTGATTGGC
Mouse Mbnl1_ short for RNA compete	CAGCAGGCGCGCCATGGCCATGCTGGCCCAGCA	GTGACGCCTGCAGGCTACATCTGGGTAACATACTTGT
Opossum Mbnl3_short for RNA compete	CTGCTGGCGCGCCATGTTCGCCCAACAGATGCAA	TTCTGCCTGCAGGTCATTGATTCGCGGT
Chicken Mbnl3_short for RNA compete	AAACAGGGCGCGCCATGTTCGCACAGCAAATGCAATTT	TCCGATCCTGCAGGTCAGAATTTC
Sry_genotyping	GTGCCCAGTGGGGATATCAA	TTGGGCTGGACTAGGGAGGT	For embryo sex determination
Mbnl2 qPCR	CCCAAAAGTTGCCAGGTTGAA	CTGGGTTTTTAAGTGTGTCGGA
Mbnl3 qPCR	TCGGTGCACTCGTGAGAACT	GAGCGTTCTGCAGCATGAGT
Myc qPCR	CTGAGCCCCTAGTGCTGCAT	GGGGTTTGCCTCTTCTCCAC
Ywhaz qPCR	CGTTGTAGGAGCCCGTAGGTCAT	TCTGGTTGCGAAGCATTGGG
Hmbs qPCR	ACTGGTGGAGTCTGGAGTCTAGATGGC	GCCAGGCTGATGCCCAGGTT
Srp14 qPCR	CAGCGTGTTCATCACCCTCAA	GGCTCTCAACAGACACTTGTTTT
Gapdh qPCR	CATGGCCTTCCGTGTTCCTA	GCGGCACGTCAGATCCA
Eef2k qPCR	CCGACTCCCTTGTGTGCAA	AGTTCAGGTCGTTCTCAGAGAG
Restriction sites added to primers and used in cloning are highlighted in red (enhancer fragments #1, SacII and NotI, #2, SalI and SalI, #3 NotI and NotI. Mbnls for RNA compete, AscI and SbfI)
