## Supplementary Tables for "The X-linked splicing regulator MBNL3 has been co-opted to restrict placental growth in eutherians": Supplementary_Table15.xlsx

### Sheet: Supplementary Table 15
SampleName	GroupName	Excluded
Adrenal_a	Adrenal
Adrenal_b	Adrenal
Adrenal_c	Adrenal
Astrocytes	Astrocytes
Bladder_a	Bladder
Bladder_b	Bladder
Bladder_c	Bladder
Bone_marrow	Bone_marrow
Brain_Endothelium	Endothelium
Brown_Adipose	Adipose
CeliacSM_Ganglion_Snap25	Neural
Cerebellum_a	Neural
Cerebellum_b	Neural
Cerebellum_c	Neural
CL_3T3_a	CL_3T3
CL_3T3_b	CL_3T3
CL_C2C12_a	CL_C2C12
CL_C2C12_b	CL_C2C12
CL_CH12	CL_CH12
CL_MEL
CL_N2A_b	CL_N2A
CL_N2A_c	CL_N2A
Colon_a	Colon
Colon_b	Colon
Colon_c	Colon
Cones_a	PhotoR
Cortex_a	Neural
Cortex_b	Neural
Dermis_a	EXCLUDE
Dermis_b	EXCLUDE
Dermis_c	EXCLUDE
DRoot_Ganglion_Snap25	Neural
Embr_2C_a	EXCLUDE
Embr_2C_b	EXCLUDE
Embr_2C_c	EXCLUDE
Embr_4C_a	EXCLUDE
Embr_4C_b	EXCLUDE
Embr_8C_a	EXCLUDE
Embr_8C_b	EXCLUDE
Embr_Brain_E11_5	Embr_Brain
Embr_Brain_E14_5	Embr_Brain
Embr_Cortex_E17_5	Embr_Brain
Embr_E11_FNP	EXCLUDE
Embr_E11_Md	EXCLUDE
Embr_E11_Mx	EXCLUDE
Embr_E11_PA2	EXCLUDE
Embr_Limb_E14_5	Embr_Limb_E14_5
Embr_Liver_E14_5	Embr_Liver_E14_5
Epidermis_a	EXCLUDE
Epidermis_b	EXCLUDE
Epidermis_c	EXCLUDE
Erythroblasts_a	Erythroblasts
Erythroblasts_b	Erythroblasts
ESC_CGR8	ESC
ESC_D3	ESC
ESC_E14	ESC
ESC_J1	ESC
ESC_OS25_TT2	ESC
ESC_v65	ESC
Eye_a	Eye
Eye_b	Eye
Eye_c	Eye
FatPad_a	Adipose
FatPad_b	Adipose
Frontal_Lobe	Neural
Heart_a	Heart
Heart_b	Heart
Heart_c	Heart
Heart_d	Heart
Hippocampus	Neural
HSC_a	HSC
HSC_b	HSC
HSC_c	HSC
Hypothalamus	Neural
Intestine_small_a	Intestine
Intestine_small_b	Intestine
iPS_a	EXCLUDE
iPS_b	EXCLUDE
Keratinocytes	Keratinocytes
Kidney_a	Kidney
Kidney_b	Kidney
Kidney_c	Kidney
Liver_a	Liver
Liver_b	Liver
Liver_c	Liver
Lung_a	Lung
Lung_c	Lung
Lung_d	Lung
Lymph_node_a	Lymph_node
Lymph_node_b	Lymph_node
MammGland_a	Mammary_Gland
MammGland_b	Mammary_Gland
MammGland_c	Mammary_Gland
MEF_a	MEF
MEF_b	MEF
MEF_c	MEF
Microglia	Microglia
Monocytes_ab	Monocytes
Monocytes_c	Monocytes
Muscle_a	Muscle
Muscle_b	Muscle
Muscle_c	Muscle
Myelinated_Oligod	Myelinated_Oligod
Neurons_a	Neural
Neurons_b	Neural
Neurons_KCl_0h	Neural
Neurons_KCl_3h	Neural
New_Oligod	EXCLUDE
Nodose_Ganglion_Snap25	Neural
NPC_a	NPC
NPC_c	NPC
NPC_d	NPC
OligodPC	EXCLUDE
Oocyte_a	EXCLUDE
Oocyte_b	EXCLUDE
Ovary_a	Ovary
Ovary_b	Ovary
PGC_E13_5	EXCLUDE
PGC_E9_5_11_5	EXCLUDE
Placenta_a	Placenta
Placenta_c	Placenta
Placenta_d	Placenta
Prostate_a	Prostate
Prostate_b	Prostate
Retina_a	Neural
Retina_b	Neural
Retina_c	Neural
Rods_a	PhotoR
Skin_a	Skin
Skin_b	Skin
Skin_c	Skin
Spleen_a	Spleen
Spleen_b	Spleen
Spleen_c	Spleen
Stomach_a	Stomach
Stomach_b	Stomach
Stomach_c	Stomach
Testis_a	Testis
Testis_b	Testis
Testis_c	Testis
Thalamus	Neural
Thymus_a	Thymus
Thymus_b	Thymus
Thymus_c	Thymus
Thyroid_a	Thyroid
Thyroid_b	Thyroid
Uterus	Uterus
Ventricular_Zone	NPC
White_Adipose	Adipose
Whole_Brain_a	Neural
Whole_Brain_b	Neural
Zygote_be_A	EXCLUDE
Zygote_c_A	EXCLUDE
Embr_TE_early_c_A	EXCLUDE
Embr_TE_late_c_A	EXCLUDE
Embr_TE_late_c_B	EXCLUDE
Embr_TE_mid_c_A	EXCLUDE
Embr_TE_mid_c_B	EXCLUDE
Embr_TE_mid_c_C	EXCLUDE
Embr_ICM_early_c_A	EXCLUDE
Embr_ICM_early_c_B	EXCLUDE
Embr_ICM_mid_c_A	EXCLUDE
Embr_ICM_mid_c_B	EXCLUDE
Embr_16C_c_A	EXCLUDE
Embr_16C_c_B	EXCLUDE
Embr_16C_c_C	EXCLUDE
